# BEdeepon: an in silico tool for prediction of base editor efficiencies and outcomes

**DOI:** 10.1101/2021.03.14.435303

**Authors:** Chengdong Zhang, Zimeng Yu, Daqi Wang, Tao Qi, Yuening Zhang, Linghui Hou, Feng Lan, Jingcheng Yang, Leming Shi, Sang-Ging Ong, Hongyan Wang, Yongming Wang

**Author notes:** Equal contributors (Chengdong Zhang, Zimeng Yu, Daqi Wang, Tao Qi).

## Abstract

Base editors enable direct conversion of one target base into another in a programmable manner, but conversion efficiencies vary dramatically among different targets. Here, we performed a high-throughput gRNA-target library screening to measure conversion efficiencies and outcome product frequencies at integrated genomic targets and obtained datasets of 60,615 and 73,303 targets for ABE and CBE, respectively. We used the datasets to train deep learning models, resulting in ABEdeepon and CBEdeepon which can predict on-target efficiencies and outcome sequence frequencies. The software is freely accessible via online web server http://www.deephf.com/#/bedeep/bedeepon.
