## Supplementary Table for "BEdeepon: an in silico tool for prediction of base editor efficiencies and outcomes": Supplementary Table 10. The third-party off target datasets of ABE.xlsx

### Sheet: ABE
Supplementary Table 11. The third-party off target datasets of ABE
Name	On target	Off target	Type	ABE7.10	Untreated	PMID	NO. of variation
HEK293-On-A5	GAACACAAAGCATAGACTGC	GAACACAAAGCATAGACTGC	On	24.69	NA.	30622278	0
HEK293-mis-1bp	GAACACAAAGCATAGACTGC	GgACACAAAGCATAGACTGC	1mis	27.8833	NA.	30622278	1
HEK293-mis-1bp	GAACACAAAGCATAGACTGC	GAgCACAAAGCATAGACTGC	1mis	22.6967	NA.	30622278	1
HEK293-mis-1bp	GAACACAAAGCATAGACTGC	GAATACAAAGCATAGACTGC	1mis	19.3433	NA.	30622278	1
HEK293-mis-1bp	GAACACAAAGCATAGACTGC	GAACgCAAAGCATAGACTGC	1mis	16.67	NA.	30622278	1
HEK293-mis-1bp	GAACACAAAGCATAGACTGC	GAACATAAAGCATAGACTGC	1mis	21.98	NA.	30622278	1
HEK293-mis-1bp	GAACACAAAGCATAGACTGC	GAACACgAAGCATAGACTGC	1mis	21.8567	NA.	30622278	1
HEK293-mis-1bp	GAACACAAAGCATAGACTGC	GAACACAgAGCATAGACTGC	1mis	24.1	NA.	30622278	1
HEK293-mis-1bp	GAACACAAAGCATAGACTGC	GAACACAAgGCATAGACTGC	1mis	25.5533	NA.	30622278	1
HEK293-mis-1bp	GAACACAAAGCATAGACTGC	GAACACAAAaCATAGACTGC	1mis	13.5467	NA.	30622278	1
HEK293-mis-1bp	GAACACAAAGCATAGACTGC	GAACACAAAGTATAGACTGC	1mis	18.86	NA.	30622278	1
HEK293-mis-1bp	GAACACAAAGCATAGACTGC	GAACACAAAGCgTAGACTGC	1mis	21.87	NA.	30622278	1
HEK293-mis-1bp	GAACACAAAGCATAGACTGC	GAACACAAAGCAcAGACTGC	1mis	12	NA.	30622278	1
HEK293-mis-1bp	GAACACAAAGCATAGACTGC	GAACACAAAGCATgGACTGC	1mis	9.8	NA.	30622278	1
HEK293-mis-1bp	GAACACAAAGCATAGACTGC	GAACACAAAGCATAaACTGC	1mis	13.7867	NA.	30622278	1
HEK293-mis-1bp	GAACACAAAGCATAGACTGC	GAACACAAAGCATAGgCTGC	1mis	16.2233	NA.	30622278	1
HEK293-mis-1bp	GAACACAAAGCATAGACTGC	GAACACAAAGCATAGATTGC	1mis	8.68	NA.	30622278	1
HEK293-mis-1bp	GAACACAAAGCATAGACTGC	GAACACAAAGCATAGACcGC	1mis	15.3733	NA.	30622278	1
HEK293-mis-1bp	GAACACAAAGCATAGACTGC	GAACACAAAGCATAGACTaC	1mis	11.1333	NA.	30622278	1
HEK293-mis-1bp	GAACACAAAGCATAGACTGC	GAACACAAAGCATAGACTGT	1mis	14.2667	NA.	30622278	1
HEK293-mis-2bp	GAACACAAAGCATAGACTGC	GAgTACAAAGCATAGACTGC	2mis	5.72333	NA.	30622278	2
HEK293-mis-2bp	GAACACAAAGCATAGACTGC	GAACgTAAAGCATAGACTGC	2mis	6.12333	NA.	30622278	2
HEK293-mis-2bp	GAACACAAAGCATAGACTGC	GAACACggAGCATAGACTGC	2mis	15.1633	NA.	30622278	2
HEK293-mis-2bp	GAACACAAAGCATAGACTGC	GAACACAAgaCATAGACTGC	2mis	5.67333	NA.	30622278	2
HEK293-mis-2bp	GAACACAAAGCATAGACTGC	GAACACAAAGTgTAGACTGC	2mis	11.0367	NA.	30622278	2
HEK293-mis-2bp	GAACACAAAGCATAGACTGC	GAACACAAAGCAcgGACTGC	2mis	1.63	NA.	30622278	2
HEK293-mis-2bp	GAACACAAAGCATAGACTGC	GAACACAAAGCATAagCTGC	2mis	3.03333	NA.	30622278	2
HEK293-mis-2bp	GAACACAAAGCATAGACTGC	GAACACAAAGCATAGATcGC	2mis	3.37667	NA.	30622278	2
HEK293-mis-2bp	GAACACAAAGCATAGACTGC	GAACACAAAGCATAGACTaT	2mis	2.76	NA.	30622278	2
HEK293-mis-3bp	GAACACAAAGCATAGACTGC	GAgTgCAAAGCATAGACTGC	3mis	1.58667	NA.	30622278	3
HEK293-mis-3bp	GAACACAAAGCATAGACTGC	GAACATggAGCATAGACTGC	3mis	11.1133	NA.	30622278	3
HEK293-mis-3bp	GAACACAAAGCATAGACTGC	GAACACAAgaTATAGACTGC	3mis	1.2	NA.	30622278	3
HEK293-mis-3bp	GAACACAAAGCATAGACTGC	GAACACAAAGCgcgGACTGC	3mis	1.39	NA.	30622278	3
HEK293-mis-3bp	GAACACAAAGCATAGACTGC	GAACACAAAGCATAagTTGC	3mis	1.08333	NA.	30622278	3
HEK293-mis-3bp	GAACACAAAGCATAGACTGC	GAACACAAAGCATAGACcaT	3mis	1.18333	NA.	30622278	3
VEGFA3-On	GGTGAGTGAGTGTGTGCGTG	GGTGAGTGAGTGTGTGCGTG	On	21.7733	NA.	30622278	0
VEGFA3-mis-1bp	GGTGAGTGAGTGTGTGCGTG	GaTGAGTGAGTGTGTGCGTG	1mis	18.79	NA.	30622278	1
VEGFA3-mis-1bp	GGTGAGTGAGTGTGTGCGTG	GGcGAGTGAGTGTGTGCGTG	1mis	18.4633	NA.	30622278	1
VEGFA3-mis-1bp	GGTGAGTGAGTGTGTGCGTG	GGTaAGTGAGTGTGTGCGTG	1mis	13.4933	NA.	30622278	1
VEGFA3-mis-1bp	GGTGAGTGAGTGTGTGCGTG	GGTGgGTGAGTGTGTGCGTG	1mis	18.3433	NA.	30622278	1
VEGFA3-mis-1bp	GGTGAGTGAGTGTGTGCGTG	GGTGAaTGAGTGTGTGCGTG	1mis	17.38	NA.	30622278	1
VEGFA3-mis-1bp	GGTGAGTGAGTGTGTGCGTG	GGTGAGcGAGTGTGTGCGTG	1mis	19.2933	NA.	30622278	1
VEGFA3-mis-1bp	GGTGAGTGAGTGTGTGCGTG	GGTGAGTaAGTGTGTGCGTG	1mis	17.3167	NA.	30622278	1
VEGFA3-mis-1bp	GGTGAGTGAGTGTGTGCGTG	GGTGAGTGgGTGTGTGCGTG	1mis	19.5133	NA.	30622278	1
VEGFA3-mis-1bp	GGTGAGTGAGTGTGTGCGTG	GGTGAGTGAaTGTGTGCGTG	1mis	12.05	NA.	30622278	1
VEGFA3-mis-1bp	GGTGAGTGAGTGTGTGCGTG	GGTGAGTGAGcGTGTGCGTG	1mis	14.19	NA.	30622278	1
VEGFA3-mis-1bp	GGTGAGTGAGTGTGTGCGTG	GGTGAGTGAGTaTGTGCGTG	1mis	13.0667	NA.	30622278	1
VEGFA3-mis-1bp	GGTGAGTGAGTGTGTGCGTG	GGTGAGTGAGTGcGTGCGTG	1mis	10.6833	NA.	30622278	1
VEGFA3-mis-1bp	GGTGAGTGAGTGTGTGCGTG	GGTGAGTGAGTGTaTGCGTG	1mis	5.66667	NA.	30622278	1
VEGFA3-mis-1bp	GGTGAGTGAGTGTGTGCGTG	GGTGAGTGAGTGTGcGCGTG	1mis	4.77667	NA.	30622278	1
VEGFA3-mis-1bp	GGTGAGTGAGTGTGTGCGTG	GGTGAGTGAGTGTGTaCGTG	1mis	3.58667	NA.	30622278	1
VEGFA3-mis-1bp	GGTGAGTGAGTGTGTGCGTG	GGTGAGTGAGTGTGTGTGTG	1mis	10.26	NA.	30622278	1
VEGFA3-mis-1bp	GGTGAGTGAGTGTGTGCGTG	GGTGAGTGAGTGTGTGCaTG	1mis	4.92333	NA.	30622278	1
VEGFA3-mis-1bp	GGTGAGTGAGTGTGTGCGTG	GGTGAGTGAGTGTGTGCGcG	1mis	7.86333	NA.	30622278	1
VEGFA3-mis-1bp	GGTGAGTGAGTGTGTGCGTG	GGTGAGTGAGTGTGTGCGTa	1mis	4.74333	NA.	30622278	1
VEGFA3-mis-2bp	GGTGAGTGAGTGTGTGCGTG	GGcaAGTGAGTGTGTGCGTG	2mis	2.35	NA.	30622278	2
VEGFA3-mis-2bp	GGTGAGTGAGTGTGTGCGTG	GGTGgaTGAGTGTGTGCGTG	2mis	4.03	NA.	30622278	2
VEGFA3-mis-2bp	GGTGAGTGAGTGTGTGCGTG	GGTGAGcaAGTGTGTGCGTG	2mis	5.28333	NA.	30622278	2
VEGFA3-mis-2bp	GGTGAGTGAGTGTGTGCGTG	GGTGAGTGgaTGTGTGCGTG	2mis	3.83667	NA.	30622278	2
VEGFA3-mis-2bp	GGTGAGTGAGTGTGTGCGTG	GGTGAGTGAGcaTGTGCGTG	2mis	0.416667	NA.	30622278	2
VEGFA3-mis-2bp	GGTGAGTGAGTGTGTGCGTG	GGTGAGTGAGTGcaTGCGTG	2mis	0.473333	NA.	30622278	2
VEGFA3-mis-2bp	GGTGAGTGAGTGTGTGCGTG	GGTGAGTGAGTGTGcaCGTG	2mis	0.343333	NA.	30622278	2
VEGFA3-mis-2bp	GGTGAGTGAGTGTGTGCGTG	GGTGAGTGAGTGTGTGTaTG	2mis	0.49	NA.	30622278	2
VEGFA3-mis-2bp	GGTGAGTGAGTGTGTGCGTG	GGTGAGTGAGTGTGTGCGca	2mis	0.346667	NA.	30622278	2
VEGFA3-mis-3bp	GGTGAGTGAGTGTGTGCGTG	GGcagGTGAGTGTGTGCGTG	3mis	0.333333	NA.	30622278	3
VEGFA3-mis-3bp	GGTGAGTGAGTGTGTGCGTG	GGTGAacaAGTGTGTGCGTG	3mis	0.146667	NA.	30622278	3
VEGFA3-mis-3bp	GGTGAGTGAGTGTGTGCGTG	GGTGAGTGgacGTGTGCGTG	3mis	0.61	NA.	30622278	3
VEGFA3-mis-3bp	GGTGAGTGAGTGTGTGCGTG	GGTGAGTGAGTacaTGCGTG	3mis	0.116667	NA.	30622278	3
VEGFA3-mis-3bp	GGTGAGTGAGTGTGTGCGTG	GGTGAGTGAGTGTGcaTGTG	3mis	0.28	NA.	30622278	3
VEGFA3-mis-3bp	GGTGAGTGAGTGTGTGCGTG	GGTGAGTGAGTGTGTGCaca	3mis	0.276667	NA.	30622278	3
HBG2-On	GTGGGGAAGGGGCCCCCAAG	GTGGGGAAGGGGCCCCCAAG	On	3.55667	NA.	30622278	0
HBG2-mis-1bp	GTGGGGAAGGGGCCCCCAAG	GcGGGGAAGGGGCCCCCAAG	1mis	2.99667	NA.	30622278	1
HBG2-mis-1bp	GTGGGGAAGGGGCCCCCAAG	GTaGGGAAGGGGCCCCCAAG	1mis	2.83	NA.	30622278	1
HBG2-mis-1bp	GTGGGGAAGGGGCCCCCAAG	GTGaGGAAGGGGCCCCCAAG	1mis	4.45667	NA.	30622278	1
HBG2-mis-1bp	GTGGGGAAGGGGCCCCCAAG	GTGGaGAAGGGGCCCCCAAG	1mis	4.85667	NA.	30622278	1
HBG2-mis-1bp	GTGGGGAAGGGGCCCCCAAG	GTGGGaAAGGGGCCCCCAAG	1mis	4.89	NA.	30622278	1
HBG2-mis-1bp	GTGGGGAAGGGGCCCCCAAG	GTGGGGgAGGGGCCCCCAAG	1mis	2.53333	NA.	30622278	1
HBG2-mis-1bp	GTGGGGAAGGGGCCCCCAAG	GTGGGGAgGGGGCCCCCAAG	1mis	3.47333	NA.	30622278	1
HBG2-mis-1bp	GTGGGGAAGGGGCCCCCAAG	GTGGGGAAaGGGCCCCCAAG	1mis	3.83	NA.	30622278	1
HBG2-mis-1bp	GTGGGGAAGGGGCCCCCAAG	GTGGGGAAGaGGCCCCCAAG	1mis	4.33333	NA.	30622278	1
HBG2-mis-1bp	GTGGGGAAGGGGCCCCCAAG	GTGGGGAAGGaGCCCCCAAG	1mis	3.98	NA.	30622278	1
HBG2-mis-1bp	GTGGGGAAGGGGCCCCCAAG	GTGGGGAAGGGaCCCCCAAG	1mis	3.04333	NA.	30622278	1
HBG2-mis-1bp	GTGGGGAAGGGGCCCCCAAG	GTGGGGAAGGGGTCCCCAAG	1mis	2.27333	NA.	30622278	1
HBG2-mis-1bp	GTGGGGAAGGGGCCCCCAAG	GTGGGGAAGGGGCTCCCAAG	1mis	3.37333	NA.	30622278	1
HBG2-mis-1bp	GTGGGGAAGGGGCCCCCAAG	GTGGGGAAGGGGCCTCCAAG	1mis	1.33667	NA.	30622278	1
HBG2-mis-1bp	GTGGGGAAGGGGCCCCCAAG	GTGGGGAAGGGGCCCTCAAG	1mis	1.66667	NA.	30622278	1
HBG2-mis-1bp	GTGGGGAAGGGGCCCCCAAG	GTGGGGAAGGGGCCCCTAAG	1mis	2.53333	NA.	30622278	1
HBG2-mis-1bp	GTGGGGAAGGGGCCCCCAAG	GTGGGGAAGGGGCCCCCgAG	1mis	2.42333	NA.	30622278	1
HBG2-mis-1bp	GTGGGGAAGGGGCCCCCAAG	GTGGGGAAGGGGCCCCCAgG	1mis	1.17333	NA.	30622278	1
HBG2-mis-1bp	GTGGGGAAGGGGCCCCCAAG	GTGGGGAAGGGGCCCCCAAa	1mis	0.84	NA.	30622278	1
HBG2-mis-2bp	GTGGGGAAGGGGCCCCCAAG	GTaaGGAAGGGGCCCCCAAG	2mis	0.726667	NA.	30622278	2
HBG2-mis-2bp	GTGGGGAAGGGGCCCCCAAG	GTGGaaAAGGGGCCCCCAAG	2mis	1.84333	NA.	30622278	2
HBG2-mis-2bp	GTGGGGAAGGGGCCCCCAAG	GTGGGGggGGGGCCCCCAAG	2mis	0.803333	NA.	30622278	2
HBG2-mis-2bp	GTGGGGAAGGGGCCCCCAAG	GTGGGGAAaaGGCCCCCAAG	2mis	0.756667	NA.	30622278	2
HBG2-mis-2bp	GTGGGGAAGGGGCCCCCAAG	GTGGGGAAGGaaCCCCCAAG	2mis	0.23	NA.	30622278	2
HBG2-mis-2bp	GTGGGGAAGGGGCCCCCAAG	GTGGGGAAGGGGTTCCCAAG	2mis	0.696667	NA.	30622278	2
HBG2-mis-2bp	GTGGGGAAGGGGCCCCCAAG	GTGGGGAAGGGGCCTTCAAG	2mis	0.276667	NA.	30622278	2
HBG2-mis-2bp	GTGGGGAAGGGGCCCCCAAG	GTGGGGAAGGGGCCCCTgAG	2mis	1.89667	NA.	30622278	2
HBG2-mis-2bp	GTGGGGAAGGGGCCCCCAAG	GTGGGGAAGGGGCCCCCAga	2mis	0.44	NA.	30622278	2
HBG2-mis-3bp	GTGGGGAAGGGGCCCCCAAG	GTaaaGAAGGGGCCCCCAAG	3mis	0.363333	NA.	30622278	3
HBG2-mis-3bp	GTGGGGAAGGGGCCCCCAAG	GTGGGaggGGGGCCCCCAAG	3mis	2.42667	NA.	30622278	3
HBG2-mis-3bp	GTGGGGAAGGGGCCCCCAAG	GTGGGGAAaaaGCCCCCAAG	3mis	0.266667	NA.	30622278	3
HBG2-mis-3bp	GTGGGGAAGGGGCCCCCAAG	GTGGGGAAGGGaTTCCCAAG	3mis	0.226667	NA.	30622278	3
HBG2-mis-3bp	GTGGGGAAGGGGCCCCCAAG	GTGGGGAAGGGGCCTTTAAG	3mis	0.256667	NA.	30622278	3
HBG2-mis-3bp	GTGGGGAAGGGGCCCCCAAG	GTGGGGAAGGGGCCCCCgga	3mis	0.423333	NA.	30622278	3
HEK2-on	GAACACAAAGCATAGACTGCGGG	GAACACAAAGCATAGACTGCGGG	On	74.14	NA.	30833658	0
HEK2-mis-1bp	GAACACAAAGCATAGACTGCGGG	GgACACAAAGCATAGACTGCGGG	1mis	77.99	NA.	30833658	1
HEK2-mis-1bp	GAACACAAAGCATAGACTGCGGG	GAAtACAAAGCATAGACTGCGGG	1mis	77.47	NA.	30833658	1
HEK2-mis-1bp	GAACACAAAGCATAGACTGCGGG	GAACAtAAAGCATAGACTGCGGG	1mis	75.9	NA.	30833658	1
HEK2-mis-1bp	GAACACAAAGCATAGACTGCGGG	GAACACAgAGCATAGACTGCGGG	1mis	78.61	NA.	30833658	1
HEK2-mis-1bp	GAACACAAAGCATAGACTGCGGG	GAACACAAAaCATAGACTGCGGG	1mis	77.42	NA.	30833658	1
HEK2-mis-1bp	GAACACAAAGCATAGACTGCGGG	GAACACAAAGCgTAGACTGCGGG	1mis	75.62	NA.	30833658	1
HEK2-mis-1bp	GAACACAAAGCATAGACTGCGGG	GAACACAAAGCATgGACTGCGGG	1mis	67.88	NA.	30833658	1
HEK2-mis-1bp	GAACACAAAGCATAGACTGCGGG	GAACACAAAGCATAGgCTGCGGG	1mis	78.22	NA.	30833658	1
HEK2-mis-1bp	GAACACAAAGCATAGACTGCGGG	GAACACAAAGCATAGACcGCGGG	1mis	79.11	NA.	30833658	1
HEK2-mis-1bp	GAACACAAAGCATAGACTGCGGG	GAACACAAAGCATAGACTGtGGG	1mis	79.86	NA.	30833658	1
HEK2-mis-2bp	GAACACAAAGCATAGACTGCGGG	GAgtACAAAGCATAGACTGCGGG	2mis	61.71	NA.	30833658	2
HEK2-mis-2bp	GAACACAAAGCATAGACTGCGGG	GAACgtAAAGCATAGACTGCGGG	2mis	57.23	NA.	30833658	2
HEK2-mis-2bp	GAACACAAAGCATAGACTGCGGG	GAACACggAGCATAGACTGCGGG	2mis	76.76	NA.	30833658	2
HEK2-mis-2bp	GAACACAAAGCATAGACTGCGGG	GAACACAAgaCATAGACTGCGGG	2mis	68.19	NA.	30833658	2
HEK2-mis-2bp	GAACACAAAGCATAGACTGCGGG	GAACACAAAGtgTAGACTGCGGG	2mis	77.93	NA.	30833658	2
HEK2-mis-2bp	GAACACAAAGCATAGACTGCGGG	GAACACAAAGCAcgGACTGCGGG	2mis	3.01	NA.	30833658	2
HEK2-mis-2bp	GAACACAAAGCATAGACTGCGGG	GAACACAAAGCATAagCTGCGGG	2mis	49.41	NA.	30833658	2
HEK2-mis-2bp	GAACACAAAGCATAGACTGCGGG	GAACACAAAGCATAGAtcGCGGG	2mis	53.12	NA.	30833658	2
HEK2-mis-2bp	GAACACAAAGCATAGACTGCGGG	GAACACAAAGCATAGACTatGGG	2mis	33.85	NA.	30833658	2
HEK2-mis-3bp	GAACACAAAGCATAGACTGCGGG	GAgtgCAAAGCATAGACTGCGGG	3mis	2.4	NA.	30833658	3
HEK2-mis-3bp	GAACACAAAGCATAGACTGCGGG	GAACAtggAGCATAGACTGCGGG	3mis	75.71	NA.	30833658	3
HEK2-mis-3bp	GAACACAAAGCATAGACTGCGGG	GAACACAAgatATAGACTGCGGG	3mis	22.45	NA.	30833658	3
HEK2-mis-3bp	GAACACAAAGCATAGACTGCGGG	GAACACAAAGCgcgGACTGCGGG	3mis	1.33	NA.	30833658	3
HEK2-mis-3bp	GAACACAAAGCATAGACTGCGGG	GAACACAAAGCATAagtTGCGGG	3mis	1.16	NA.	30833658	3
HEK2-mis-3bp	GAACACAAAGCATAGACTGCGGG	GAACACAAAGCATAGACcatGGG	3mis	5.12	NA.	30833658	3
HEK2-mis-4bp	GAACACAAAGCATAGACTGCGGG	GggtgCAAAGCATAGACTGCGGG	4mis	1.33	NA.	30833658	4
HEK2-mis-4bp	GAACACAAAGCATAGACTGCGGG	GAACgtggAGCATAGACTGCGGG	4mis	12.76	NA.	30833658	4
HEK2-mis-4bp	GAACACAAAGCATAGACTGCGGG	GAACACAAgatgTAGACTGCGGG	4mis	6.48	NA.	30833658	4
HEK2-mis-4bp	GAACACAAAGCATAGACTGCGGG	GAACACAAAGCAcgagCTGCGGG	4mis	0.7	NA.	30833658	4
HEK2-mis-4bp	GAACACAAAGCATAGACTGCGGG	GAACACAAAGCATAGAtcatGGG	4mis	0.86	NA.	30833658	4
HEK3-on	GGCCCAGACTGAGCACGTGATGG	GGCCCAGACTGAGCACGTGATGG	On	39.87	NA.	30833658	0
HEK3-mis-1bp	GGCCCAGACTGAGCACGTGATGG	GaCCCAGACTGAGCACGTGATGG	1mis	50.32	NA.	30833658	1
HEK3-mis-1bp	GGCCCAGACTGAGCACGTGATGG	GGCtCAGACTGAGCACGTGATGG	1mis	37.32	NA.	30833658	1
HEK3-mis-1bp	GGCCCAGACTGAGCACGTGATGG	GGCCCgGACTGAGCACGTGATGG	1mis	39.21	NA.	30833658	1
HEK3-mis-1bp	GGCCCAGACTGAGCACGTGATGG	GGCCCAGgCTGAGCACGTGATGG	1mis	41.09	NA.	30833658	1
HEK3-mis-1bp	GGCCCAGACTGAGCACGTGATGG	GGCCCAGACcGAGCACGTGATGG	1mis	38.99	NA.	30833658	1
HEK3-mis-1bp	GGCCCAGACTGAGCACGTGATGG	GGCCCAGACTGgGCACGTGATGG	1mis	64.05	NA.	30833658	1
HEK3-mis-1bp	GGCCCAGACTGAGCACGTGATGG	GGCCCAGACTGAGtACGTGATGG	1mis	25.02	NA.	30833658	1
HEK3-mis-1bp	GGCCCAGACTGAGCACGTGATGG	GGCCCAGACTGAGCAtGTGATGG	1mis	30.04	NA.	30833658	1
HEK3-mis-1bp	GGCCCAGACTGAGCACGTGATGG	GGCCCAGACTGAGCACGcGATGG	1mis	48.08	NA.	30833658	1
HEK3-mis-1bp	GGCCCAGACTGAGCACGTGATGG	GGCCCAGACTGAGCACGTGgTGG	1mis	43.88	NA.	30833658	1
HEK3-mis-2bp	GGCCCAGACTGAGCACGTGATGG	GGttCAGACTGAGCACGTGATGG	2mis	6.02	NA.	30833658	2
HEK3-mis-2bp	GGCCCAGACTGAGCACGTGATGG	GGCCtgGACTGAGCACGTGATGG	2mis	40.39	NA.	30833658	2
HEK3-mis-2bp	GGCCCAGACTGAGCACGTGATGG	GGCCCAagCTGAGCACGTGATGG	2mis	12.81	NA.	30833658	2
HEK3-mis-2bp	GGCCCAGACTGAGCACGTGATGG	GGCCCAGAtcGAGCACGTGATGG	2mis	15.88	NA.	30833658	2
HEK3-mis-2bp	GGCCCAGACTGAGCACGTGATGG	GGCCCAGACTagGCACGTGATGG	2mis	17.8	NA.	30833658	2
HEK3-mis-2bp	GGCCCAGACTGAGCACGTGATGG	GGCCCAGACTGAatACGTGATGG	2mis	0.46	NA.	30833658	2
HEK3-mis-2bp	GGCCCAGACTGAGCACGTGATGG	GGCCCAGACTGAGCgtGTGATGG	2mis	3.63	NA.	30833658	2
HEK3-mis-2bp	GGCCCAGACTGAGCACGTGATGG	GGCCCAGACTGAGCACacGATGG	2mis	9.28	NA.	30833658	2
HEK3-mis-2bp	GGCCCAGACTGAGCACGTGATGG	GGCCCAGACTGAGCACGTagTGG	2mis	14.31	NA.	30833658	2
HEK3-mis-3bp	GGCCCAGACTGAGCACGTGATGG	GGtttAGACTGAGCACGTGATGG	3mis	0.33	NA.	30833658	3
HEK3-mis-3bp	GGCCCAGACTGAGCACGTGATGG	GGCCCgagCTGAGCACGTGATGG	3mis	5.23	NA.	30833658	3
HEK3-mis-3bp	GGCCCAGACTGAGCACGTGATGG	GGCCCAGAtcaAGCACGTGATGG	3mis	2.18	NA.	30833658	3
HEK3-mis-3bp	GGCCCAGACTGAGCACGTGATGG	GGCCCAGACTGgatACGTGATGG	3mis	0.56	NA.	30833658	3
HEK3-mis-3bp	GGCCCAGACTGAGCACGTGATGG	GGCCCAGACTGAGCgtaTGATGG	3mis	0.79	NA.	30833658	3
HEK3-mis-3bp	GGCCCAGACTGAGCACGTGATGG	GGCCCAGACTGAGCACGcagTGG	3mis	1.54	NA.	30833658	3
HEK3-mis-4bp	GGCCCAGACTGAGCACGTGATGG	GatttAGACTGAGCACGTGATGG	4mis	0.32	NA.	30833658	4
HEK3-mis-4bp	GGCCCAGACTGAGCACGTGATGG	GGCCtgagCTGAGCACGTGATGG	4mis	0.41	NA.	30833658	4
HEK3-mis-4bp	GGCCCAGACTGAGCACGTGATGG	GGCCCAGAtcagGCACGTGATGG	4mis	0.48	NA.	30833658	4
HEK3-mis-4bp	GGCCCAGACTGAGCACGTGATGG	GGCCCAGACTGAatgtGTGATGG	4mis	0.31	NA.	30833658	4
HEK3-mis-4bp	GGCCCAGACTGAGCACGTGATGG	GGCCCAGACTGAGCACacagTGG	4mis	0.39	NA.	30833658	4
RNF2-on	GTCATCTTAGTCATTACCTGAGG	GTCATCTTAGTCATTACCTGAGG	On	44	NA.	30833658	0
RNF2-mis-1bp	GTCATCTTAGTCATTACCTGAGG	GcCATCTTAGTCATTACCTGAGG	1mis	18.06	NA.	30833658	1
RNF2-mis-1bp	GTCATCTTAGTCATTACCTGAGG	GTCgTCTTAGTCATTACCTGAGG	1mis	14.01	NA.	30833658	1
RNF2-mis-1bp	GTCATCTTAGTCATTACCTGAGG	GTCATtTTAGTCATTACCTGAGG	1mis	3.53	NA.	30833658	1
RNF2-mis-1bp	GTCATCTTAGTCATTACCTGAGG	GTCATCTcAGTCATTACCTGAGG	1mis	9.98	NA.	30833658	1
RNF2-mis-1bp	GTCATCTTAGTCATTACCTGAGG	GTCATCTTAaTCATTACCTGAGG	1mis	1.37	NA.	30833658	1
RNF2-mis-1bp	GTCATCTTAGTCATTACCTGAGG	GTCATCTTAGTtATTACCTGAGG	1mis	23.31	NA.	30833658	1
RNF2-mis-1bp	GTCATCTTAGTCATTACCTGAGG	GTCATCTTAGTCAcTACCTGAGG	1mis	4.99	NA.	30833658	1
RNF2-mis-1bp	GTCATCTTAGTCATTACCTGAGG	GTCATCTTAGTCATTgCCTGAGG	1mis	11.45	NA.	30833658	1
RNF2-mis-1bp	GTCATCTTAGTCATTACCTGAGG	GTCATCTTAGTCATTACtTGAGG	1mis	13.85	NA.	30833658	1
RNF2-mis-1bp	GTCATCTTAGTCATTACCTGAGG	GTCATCTTAGTCATTACCTaAGG	1mis	8.98	NA.	30833658	1
RNF2-mis-2bp	GTCATCTTAGTCATTACCTGAGG	GTtgTCTTAGTCATTACCTGAGG	2mis	1.22	NA.	30833658	2
RNF2-mis-2bp	GTCATCTTAGTCATTACCTGAGG	GTCActTTAGTCATTACCTGAGG	2mis	0.22	NA.	30833658	2
RNF2-mis-2bp	GTCATCTTAGTCATTACCTGAGG	GTCATCccAGTCATTACCTGAGG	2mis	1.44	NA.	30833658	2
RNF2-mis-2bp	GTCATCTTAGTCATTACCTGAGG	GTCATCTTgaTCATTACCTGAGG	2mis	0.2	NA.	30833658	2
RNF2-mis-2bp	GTCATCTTAGTCATTACCTGAGG	GTCATCTTAGctATTACCTGAGG	2mis	0.38	NA.	30833658	2
RNF2-mis-2bp	GTCATCTTAGTCATTACCTGAGG	GTCATCTTAGTCgcTACCTGAGG	2mis	0.21	NA.	30833658	2
RNF2-mis-2bp	GTCATCTTAGTCATTACCTGAGG	GTCATCTTAGTCATcgCCTGAGG	2mis	0.17	NA.	30833658	2
RNF2-mis-2bp	GTCATCTTAGTCATTACCTGAGG	GTCATCTTAGTCATTAttTGAGG	2mis	0.14	NA.	30833658	2
RNF2-mis-2bp	GTCATCTTAGTCATTACCTGAGG	GTCATCTTAGTCATTACCcaAGG	2mis	0.12	NA.	30833658	2
RNF2-mis-3bp	GTCATCTTAGTCATTACCTGAGG	GTtgcCTTAGTCATTACCTGAGG	3mis	0.15	NA.	30833658	3
RNF2-mis-3bp	GTCATCTTAGTCATTACCTGAGG	GTCATtccAGTCATTACCTGAGG	3mis	0.1	NA.	30833658	3
RNF2-mis-3bp	GTCATCTTAGTCATTACCTGAGG	GTCATCTTgacCATTACCTGAGG	3mis	0.12	NA.	30833658	3
RNF2-mis-3bp	GTCATCTTAGTCATTACCTGAGG	GTCATCTTAGTtgcTACCTGAGG	3mis	0.12	NA.	30833658	3
RNF2-mis-3bp	GTCATCTTAGTCATTACCTGAGG	GTCATCTTAGTCATcgtCTGAGG	3mis	0.14	NA.	30833658	3
RNF2-mis-3bp	GTCATCTTAGTCATTACCTGAGG	GTCATCTTAGTCATTACtcaAGG	3mis	0.1	NA.	30833658	3
RNF2-mis-4bp	GTCATCTTAGTCATTACCTGAGG	GctgcCTTAGTCATTACCTGAGG	4mis	0.13	NA.	30833658	4
RNF2-mis-4bp	GTCATCTTAGTCATTACCTGAGG	GTCActccAGTCATTACCTGAGG	4mis	0.12	NA.	30833658	4
RNF2-mis-4bp	GTCATCTTAGTCATTACCTGAGG	GTCATCTTgactATTACCTGAGG	4mis	0.12	NA.	30833658	4
RNF2-mis-4bp	GTCATCTTAGTCATTACCTGAGG	GTCATCTTAGTCgccgCCTGAGG	4mis	0.1	NA.	30833658	4
RNF2-mis-4bp	GTCATCTTAGTCATTACCTGAGG	GTCATCTTAGTCATTAttcaAGG	4mis	0.14	NA.	30833658	4
HEK2_004	GAACACAAAGCATAGACTGCGGG	GAACACAAtGCATAGAtTGCCGG	2mis	0.31	0.1	30833658	2
HEK2_003	GAACACAAAGCATAGACTGCGGG	GAAtACtAAGCATAGACTcCAGG	3mis	0.09	0.06	30833658	3
HEK2_009	GAACACAAAGCATAGACTGCGGG	GAACACAAAGtATAGAaTGCTAG	3mis	0.09	0.1	30833658	3
HEK2_010	GAACACAAAGCATAGACTGCGGG	GgACACAAAGCtTAGACTcCAGG	3mis	0	0	30833658	3
HEK2_025	GAACACAAAGCATAGACTGCGGG	GtAaACAAAGCATAGACTGaGGG	3mis	0.14	0.13	30833658	3
HEK2_028	GAACACAAAGCATAGACTGCGGG	GAAaACAAAaCATAGAgTGCTGG	3mis	0	0	30833658	3
HEK2_032	GAACACAAAGCATAGACTGCGGG	cAAtACAAAGgATAGACTGCAGG	3mis	0.09	0.05	30833658	3
HEK2_034	GAACACAAAGCATAGACTGCGGG	GAAttCAAAGCATAGAtTGCAGG	3mis	0.05	0.05	30833658	3
HEK2_050	GAACACAAAGCATAGACTGCGGG	GAAttCAAAGCATAGAtTGCAGG	3mis	0.19	0.22	30833658	3
HEK2_121	GAACACAAAGCATAGACTGCGGG	GAAttCAAAGCATgGACTGCAGG	3mis	0.02	0	30833658	3
HEK2_005	GAACACAAAGCATAGACTGCGGG	aAACACAgAGCAcAGACTGCTGA	4mis	0.13	0.15	30833658	4
HEK2_008	GAACACAAAGCATAGACTGCGGG	aAACAtAAAGaATAGACTGCAAG	4mis	0.12	0.06	30833658	4
HEK2_011	GAACACAAAGCATAGACTGCGGG	GAAgAtAAAGCATAGACTctAGG	4mis	0.08	0.09	30833658	4
HEK2_015	GAACACAAAGCATAGACTGCGGG	GAAaACAAAGCAaAGAaaGCAGG	4mis	0.13	0.11	30833658	4
HEK2_017	GAACACAAAGCATAGACTGCGGG	atACACAgAGCAaAGACTGCAGG	4mis	0.07	0.13	30833658	4
HEK2_018	GAACACAAAGCATAGACTGCGGG	aAACAtAAAGCcTAGACTGaCGG	4mis	0.2	0.18	30833658	4
HEK2_019	GAACACAAAGCATAGACTGCGGG	aAAaACAAAGCgTAGACTGtGGG	4mis	0.12	0.12	30833658	4
HEK2_020	GAACACAAAGCATAGACTGCGGG	GgACAaAAAGCATAGACTcaAGG	4mis	0.2	0.12	30833658	4
HEK2_022	GAACACAAAGCATAGACTGCGGG	GAACACAgcaCATAaACTGCAGG	4mis	0.11	0.13	30833658	4
HEK2_024	GAACACAAAGCATAGACTGCGGG	aAAtACAAtGCATAGACTGCTAG	4mis	0	0	30833658	4
HEK2_027	GAACACAAAGCATAGACTGCGGG	ccAaACAAAaCATAGACTGCTGG	4mis	0.16	0.15	30833658	4
HEK2_031	GAACACAAAGCATAGACTGCGGG	aAACAgAAAGCATgGACTGCGGA	4mis	0.12	0.09	30833658	4
HEK2_033	GAACACAAAGCATAGACTGCGGG	agACACAcAGCAcAGACTGCAGG	4mis	0.22	0.11	30833658	4
HEK2_042	GAACACAAAGCATAGACTGCGGG	GAAaACAAAcCAcAGACTGgGGG	4mis	0.04	0.03	30833658	4
HEK2_044	GAACACAAAGCATAGACTGCGGG	GAAtACAtAaCATAGACTGgGGG	4mis	0	0	30833658	4
HEK2_052	GAACACAAAGCATAGACTGCGGG	aAACACAtAGCAcAGcCTGCAGG	4mis	0.11	0.13	30833658	4
HEK2_065	GAACACAAAGCATAGACTGCGGG	aAgaACAAAaCATAGACTGCAGG	4mis	0.15	0.11	30833658	4
HEK2_079	GAACACAAAGCATAGACTGCGGG	ccACACcAAGCATAGACTtCTGG	4mis	0	0	30833658	4
HEK2_082	GAACACAAAGCATAGACTGCGGG	GgAgAgAgAGCATAGACTGCTGG	4mis	0	0	30833658	4
HEK2_092	GAACACAAAGCATAGACTGCGGG	tAACACAAAGacTAaACTGCAGG	4mis	0.08	0.11	30833658	4
HEK2_093	GAACACAAAGCATAGACTGCGGG	tAcCACgAAGCATAGACTGtAGG	4mis	0.03	0.02	30833658	4
HEK2_105	GAACACAAAGCATAGACTGCGGG	tAtCAgAAAGCAcAGACTGCGGG	4mis	0	0	30833658	4
HEK2_106	GAACACAAAGCATAGACTGCGGG	GAACAacAAGgATAaACTGCCGG	4mis	0.21	0.21	30833658	4
HEK2_110	GAACACAAAGCATAGACTGCGGG	GAAtgCcAAGCATAaACTGCAGG	4mis	0	0	30833658	4
HEK2_119	GAACACAAAGCATAGACTGCGGG	GgACACAgAGtATAGACTGaGGG	4mis	0	0	30833658	4
HEK2_139	GAACACAAAGCATAGACTGCGGG	tAAaACAAAGaAcAGACTGCTGG	4mis	0.09	0.11	30833658	4
HEK2_029	GAACACAAAGCATAGACTGCGGG	aAtCAaAtAGCATAGACTGCATG	5mis	0.15	0.23	30833658	5
HEK2_101	GAACACAAAGCATAGACTGCGGG	aAAgctAcAGCATAGACTGCAAG	6mismis	0	0	30833658	6
HEK2_030	GAACACAAAGCATAGACTGCGGG	GAACACAAAcatagtACTGaAGG	7mis	0.11	0.09	30833658	7
HEK2_145	GAACACAAAGCATAGACTGCGGG	tActAtggtGCATAGACTGCTGG	7mis	0	0	30833658	7
HEK2_001	GAACACAAAGCATAGACTGCGGG	GAACAC-AAGCAcAGACTGaAGG	mix	0.11	0.12	30833658	4
HEK2_002	GAACACAAAGCATAGACTGCGGG	GAACACA-tGCATAGACTGCTAG	mix	0	0	30833658	4
HEK2_014	GAACACAAAGCATAGACTGCGGG	GAACACAtA-CATAGACaGCTGG	mix	0.08	0.08	30833658	4
HEK2_023	GAACACAAAGCATAGACTGCGGG	aAACACtAA-CATAGACTGCAGG	mix	0.09	0.09	30833658	4
HEK2_026	GAACACAAAGCATAGACTGCGGG	GAACA-tAAtCAcAGACTGCTGG	mix	0.16	0.13	30833658	5
HEK2_099	GAACACAAAGCATAGACTGCGGG	GAACACAcA-CAcAGACTGaGGG	mix	0.08	0.06	30833658	2
HEK2_on	GAACACAAAGCATAGACTGCGGG	GAACACAAAGCATAGACTGCGGG	On	63.19	0.06	30833658	0
RNF2-4	GTCATCTTAGTCATTACCTGAGG	GTaATaTTAGTCATTACCgGTGG	3mis	0.05	0.05	30833658	3
RNF2-5	GTCATCTTAGTCATTACCTGAGG	GTCATCcTAGTCATTtaCTGGGG	3mis	0.07	0.06	30833658	3
RNF2-6	GTCATCTTAGTCATTACCTGAGG	aTCAcCTTAGcCATTACCaGGGG	4mis	0.09	0.06	30833658	4
RNF2-8	GTCATCTTAGTCATTACCTGAGG	GTCAcaTTAGcCATTACCTGTGA	4mis	0.1	0.08	30833658	4
RNF2-15	GTCATCTTAGTCATTACCTGAGG	aTCATCTTcaTCATTACaTGAGG	4mis	0.01	0.02	30833658	4
RNF2-19	GTCATCTTAGTCATTACCTGAGG	tTaATCTTAGTCATTACtTtTGG	4mis	0.02	0	30833658	4
RNF2-20	GTCATCTTAGTCATTACCTGAGG	aTCATCaTcGTCATTAtCTGGGG	4mis	0.12	0.08	30833658	4
RNF2-24	GTCATCTTAGTCATTACCTGAGG	tcCATCTcAcTCATTACCTGAGG	4mis	0.03	0.03	30833658	4
RNF2-27	GTCATCTTAGTCATTACCTGAGG	GcCAcCTcAGTCATTAgCTGGGG	4mis	0.03	0.02	30833658	4
RNF2-41	GTCATCTTAGTCATTACCTGAGG	aTtATtTTAGTCATTACCTtTGG	4mis	0.01	0.03	30833658	4
RNF2-1	GTCATCTTAGTCATTACCTGAGG	tcaccaTTAGTCATTACCTGCTG	7mis	0.02	0.03	30833658	7
RNF2-3	GTCATCTTAGTCATTACCTGAGG	AGTCATCTTAGTCATTAC-TGAGG	mix	0.07	0.05	30833658	2
RNF2-7	GTCATCTTAGTCATTACCTGAGG	GTCA-CTTAGTCATTgCCTGTGG	mix	0.08	0.13	30833658	5
RNF2-on	GTCATCTTAGTCATTACCTGAGG	GTCATCTTAGTCATTACCTGAGG	On	26.26	0.02	30833658	0
TYRO3-1	GGCCACACTAGCGTTGCTGCTGG	GGCCACACTAGtGTTGCcGCTGG	2mis	7.77	0.3	30833658	2
TYRO3-3	GGCCACACTAGCGTTGCTGCTGG	GGCCACACcAGCcTTGCTGtCGG	3mis	3.51	3.38	30833658	3
TYRO3-5	GGCCACACTAGCGTTGCTGCTGG	GGCCACACTgaCcTTGCTGCTGG	3mis	0.38	0.5	30833658	3
TYRO3-12	GGCCACACTAGCGTTGCTGCTGG	GaaCACACTAaCaTTGCTGtGGG	5mis	0.35	0.33	30833658	5
TYRO3-8	GGCCACACTAGCGTTGCTGCTGG	ccaCcCtCTAGCaTTGCTGCTGG	6mismis	0	0	30833658	6
TYRO3-9	GGCCACACTAGCGTTGCTGCTGG	cctaACACcAaCGTTGCTGCTGG	6mismis	0.23	0.26	30833658	6
TYRO3-11	GGCCACACTAGCGTTGCTGCTGG	GGCatataTAGCaTTGCTGCTGG	6mismis	0.11	0.07	30833658	6
TYRO3-10	GGCCACACTAGCGTTGCTGCTGG	ctgagCtCTAGCaTTGCTGCTGG	7mis	0.1	0.08	30833658	7
TYRO3-4	GGCCACACTAGCGTTGCTGCTGG	GGCCAC--TAGCGTTGCTcCAGG	mix	0.21	0.26	30833658	5
TYRO3-6	GGCCACACTAGCGTTGCTGCTGG	ttCCACAC-AGCtTTGCTGCTGG	mix	0.24	0.25	30833658	5
TYRO3-7	GGCCACACTAGCGTTGCTGCTGG	GGCCAC-CTAGgGTTGCTGCTGG	mix	0.27	0.27	30833658	4
TYRO3-on	GGCCACACTAGCGTTGCTGCTGG	GGCCACACTAGCGTTGCTGCTGG	On	71.6	0.48	30833658	0
WEE1-2	GTCGAGATGTTCTATTACTCTGG	GTCGAGATGTTCTATTACTCTGG	On	62.59	0.05	30833658	0
WEE1-1	GTCGAGATGTTCTATTACTCTGG	tTaGAGATGTTCTATTAtTCCGG	3mis	0.26	0.26	30833658	3
WEE1-3	GTCGAGATGTTCTATTACTCTGG	GagGAGATGcTCTATTACTCCGG	3mis	0.42	0.38	30833658	3
WEE1-4	GTCGAGATGTTCTATTACTCTGG	aTCaAGATGaaCTATTACTCTGG	4mis	0.11	0.13	30833658	4
WEE1-5	GTCGAGATGTTCTATTACTCTGG	GTgGAGATGTTaTgTTACTCTGG	3mis	0.11	0.08	30833658	3
WEE1-6	GTCGAGATGTTCTATTACTCTGG	GaCataATGTTCTATTACTCAAG	5mis	0.1	0.1	30833658	5
WEE1-7	GTCGAGATGTTCTATTACTCTGG	taatAGATGTTCTATTACTaAGG	5mis	0.06	0.04	30833658	5
WEE1-8	GTCGAGATGTTCTATTACTCTGG	aTtaAGATGTTCTATTAaTaGGG	5mis	0.24	0.25	30833658	5
WEE1-9	GTCGAGATGTTCTATTACTCTGG	cagctaATGTaaTATTACTCAGG	8mis	0.04	0.05	30833658	8
WEE1-10	GTCGAGATGTTCTATTACTCTGG	aTCaAGATaTTCTATTACTgGGG	4mis	0.07	0.11	30833658	4
WEE1-11	GTCGAGATGTTCTATTACTCTGG	tcttAtATtTTCTATTACTCAGG	6mismis	0.29	0.24	30833658	6
WEE1-13	GTCGAGATGTTCTATTACTCTGG	GTaGAGATGTTCTcTaACTCAGG	3mis	0.69	0.67	30833658	3
WEE1-14	GTCGAGATGTTCTATTACTCTGG	cTCttttatTTCTATTACTCTGG	7mis	0	0	30833658	7
WEE1-15	GTCGAGATGTTCTATTACTCTGG	aatataATaTTCTATTACTCAGG	7mis	0.11	0.14	30833658	7
WEE1-16	GTCGAGATGTTCTATTACTCTGG	caactataaTTCTATTACTCTGG	9mis	0.03	0	30833658	9
WEE1-17	GTCGAGATGTTCTATTACTCTGG	GgCtActgtcTCTATTACTCAGG	7mis	0.08	0.14	30833658	7
WEE1-18	GTCGAGATGTTCTATTACTCTGG	aTttAGATaTTCTATTACTCTGA	5mis	0.11	0.09	30833658	5
WEE1-19	GTCGAGATGTTCTATTACTCTGG	cTttAagataTCTATTACTCTGG	8mis	0.12	0.11	30833658	8
WEE1-20	GTCGAGATGTTCTATTACTCTGG	caaGAGAcGcTCTATcACTCAGG	6mismis	0.25	0.26	30833658	6
WEE1-21	GTCGAGATGTTCTATTACTCTGG	aaacAGcTGTTCTATTACTCAGG	5mis	0.12	0.09	30833658	5
EphB4-on	GCAGAATATTCGGACAAACACGG	GCAGAATATTCGGACAAACACGG	On	57.62	0.12	30833658	0
EphB4-03	GCAGAATATTCGGACAAACACGG	GCAGAATATcaGGACAAACAATG	3mis	0.11	0.09	30833658	3
EphB4-04	GCAGAATATTCGGACAAACACGG	aCAGAATATTCaGACAAtCACAG	4mis	0.1	0.09	30833658	4
EphB4-05	GCAGAATATTCGGACAAACACGG	GCAGtA-AaTaaGACAAACAAGG	mix	0.13	0.14	30833658	6
EphB4-07	GCAGAATATTCGGACAAACACGG	GCAGAATtTaaGGACAAgCAAGG	4mis	0.3	0.33	30833658	4
EphB4-08	GCAGAATATTCGGACAAACACGG	GCAGAATA--aGGACAAACATGG	mix	0.15	0.12	30833658	5
EphB4-10	GCAGAATATTCGGACAAACACGG	ttAatATATaaGGACAAACATGG	6mismis	0.08	0.07	30833658	6
EphB4-11	GCAGAATATTCGGACAAACACGG	aCAtAATATTCaaACAAACAGGG	4mis	0.08	0.07	30833658	4
EphB4-12	GCAGAATATTCGGACAAACACGG	aatGAATAaagGGACAAACAGGG	6mismis	0.54	0.52	30833658	6
EphB4-13	GCAGAATATTCGGACAAACACGG	tCAG-ATATaaGGACAAACATGG	mix	0.14	0.15	30833658	5
EphB4-14	GCAGAATATTCGGACAAACACGG	GCtGAATATTgGGACAAtCATGG	3mis	0.14	0.15	30833658	3
EphB4-16	GCAGAATATTCGGACAAACACGG	aCAGAATATaaGaACAAAtATGG	5mis	0.08	0.06	30833658	5
EphB4-17	GCAGAATATTCGGACAAACACGG	atAGAATAaTCaGACAAAaAAGG	5mis	0.2	0.2	30833658	5
EphB4-18	GCAGAATATTCGGACAAACACGG	GCAG-ATAaagGGACAAACATGG	mix	0.69	0.6	30833658	5
EphB4-19	GCAGAATATTCGGACAAACACGG	GacagtgAaTaGGACAAACATGG	8mis	0.09	0.11	30833658	8
EphB4-20	GCAGAATATTCGGACAAACACGG	tgAGAATATgCGGACAAACACAG	4mis	0.2	0.23	30833658	4
EphB4-22	GCAGAATATTCGGACAAACACGG	caAtAATAaaaGGACAAACATGG	6mismis	0.04	0.04	30833658	6
EphB4-23	GCAGAATATTCGGACAAACACGG	aCAGgATAaaaGGACAAAtATGG	6mismis	0.06	0.05	30833658	6
EphB4-25	GCAGAATATTCGGACAAACACGG	atAGAATAagaaGACAAACATGG	6mismis	0.06	0.06	30833658	6
EphB4-26	GCAGAATATTCGGACAAACACGG	ttAGAATATTCctACAAACAAGG	4mis	0.1	0.13	30833658	4
EphB4-28	GCAGAATATTCGGACAAACACGG	GCAGAA-AaTaGGACAAtCACGG	mix	0.27	0.29	30833658	5
EphB4-29	GCAGAATATTCGGACAAACACGG	agAGAATATa-GGACAAACtTGG	mix	0.48	0.55	30833658	6
EphB4-30	GCAGAATATTCGGACAAACACGG	GCAGAAataTttGACAAACAAGG	5mis	0.08	0.1	30833658	5
EphB4-31	GCAGAATATTCGGACAAACACGG	aaAGAATATa-GaACAAACAGGG	mix	0.18	0.15	30833658	6
EphB4-32	GCAGAATATTCGGACAAACACGG	aCAGAA-ATaCGaACAAACATGG	mix	0.45	0.54	30833658	5
EphB4-33	GCAGAATATTCGGACAAACACGG	aacaAATgcaaGGACAAACATGG	8mis	0.15	0.23	30833658	8
EphB4-34	GCAGAATATTCGGACAAACACGG	aCActAT-TTaaGACAAACAGGG	mix	0.13	0.15	30833658	7
EphB4-35	GCAGAATATTCGGACAAACACGG	aCAGAActacgaGACAAACACGG	7mis	6.02	6.14	30833658	7
EphB4-37	GCAGAATATTCGGACAAACACGG	taAGAATAT-aGGACAAACAGGA	mix	0.19	0.22	30833658	5
EphB4-38	GCAGAATATTCGGACAAACACGG	cCAGAATATTa-GACAAACATGG	mix	0.12	0.12	30833658	4
EphB4-39	GCAGAATATTCGGACAAACACGG	agAGAATATagGGACAAAtAAGG	5mis	0.11	0.11	30833658	5
HPRT_E6-07	GTATAATCCAAAGATGGTCAAGG	aTATAATCttAAGATGGTCAAGG	3mis	1.59	0.02	30833658	3
HPRT_E6-08	GTATAATCCAAAGATGGTCAAGG	aTATAATCCtAAGATGtTCATGG	3mis	0.12	0.12	30833658	3
HPRT_E6-12	GTATAATCCAAAGATGGTCAAGG	GTAgAATCCAtAGATGGaCAGGG	3mis	0.31	0.26	30833658	3
HPRT_E6-16	GTATAATCCAAAGATGGTCAAGG	aTgTAtTCCAAAGATGGTCAGGG	3mis	0.34	0.1	30833658	3
HPRT_E6-20	GTATAATCCAAAGATGGTCAAGG	tTATAATCCAAAGAaGGcCAAGG	3mis	0	0	30833658	3
HPRT_E6-24	GTATAATCCAAAGATGGTCAAGG	cTATAATCtAAAaATGGTCAAGG	3mis	0.06	0.09	30833658	3
HPRT_E6-27	GTATAATCCAAAGATGGTCAAGG	aTATAATgCAAAGcTGGTCACGG	3mis	0.27	0.22	30833658	3
HPRT_E6-29	GTATAATCCAAAGATGGTCAAGG	GTATAATCCAAAGgTGGcCtAGG	3mis	0.24	0.23	30833658	3
HPRT_E6-41	GTATAATCCAAAGATGGTCAAGG	GaATAAgCCAAAGATGGTCAGTG	3mis	0.3	0.25	30833658	3
HPRT_E6-52	GTATAATCCAAAGATGGTCAAGG	GTATttTCCAAcGATGGTCATGG	3mis	0	0	30833658	3
HPRT_E6-81	GTATAATCCAAAGATGGTCAAGG	GTATAAgCCAAAGcaGGTCACGG	3mis	0.23	0.21	30833658	3
HPRT_E6-09	GTATAATCCAAAGATGGTCAAGG	GTATtATCCAAAGATGacCAGAG	4mis	0.05	0.07	30833658	4
HPRT_E6-10	GTATAATCCAAAGATGGTCAAGG	aTAcAATCCAAAGtTGGTCtGGG	4mis	0.14	0.24	30833658	4
HPRT_E6-14	GTATAATCCAAAGATGGTCAAGG	GTAcAATCaAAAGATGaaCAAGG	4mis	0.11	0.1	30833658	4
HPRT_E6-18	GTATAATCCAAAGATGGTCAAGG	GTATAAcCCAAAGAaaGTaATGG	4mis	0.31	0.26	30833658	4
HPRT_E6-23	GTATAATCCAAAGATGGTCAAGG	aTAgAtTCCAAAGATGGaCATGG	4mis	0.22	0.33	30833658	4
HPRT_E6-25	GTATAATCCAAAGATGGTCAAGG	GTATAtTagAAAGATGGTCATGA	4mis	0.1	0.13	30833658	4
HPRT_E6-26	GTATAATCCAAAGATGGTCAAGG	GgATAATCaAAAGATGGaCtTGG	4mis	0.07	0.11	30833658	4
HPRT_E6-30	GTATAATCCAAAGATGGTCAAGG	aTATAATCCAtAGAaGGTCAAGA	4mis	0.49	0.5	30833658	4
HPRT_E6-32	GTATAATCCAAAGATGGTCAAGG	GgATAATCCAAAGATGGTgcAAG	4mis	0.29	0.24	30833658	4
HPRT_E6-33	GTATAATCCAAAGATGGTCAAGG	aTATAAaCCAAAGATcGTtAAGG	4mis	0.23	0.22	30833658	4
HPRT_E6-02	GTATAATCCAAAGATGGTCAAGG	GTATAcatCcAAGATGGcCAGGG	5mis	0.21	0.22	30833658	5
HPRT_E6-15	GTATAATCCAAAGATGGTCAAGG	aTATtATCCAAAGATGGagtTGG	5mis	0.06	0.07	30833658	5
HPRT_E6-17	GTATAATCCAAAGATGGTCAAGG	aagTAATCCAAAGATaGTCtTGG	5mis	0.09	0.08	30833658	5
HPRT_E6-28	GTATAATCCAAAGATGGTCAAGG	aTAcAATCCAAAGATatTCtAGG	5mis	0.29	0.33	30833658	5
HPRT_E6-35	GTATAATCCAAAGATGGTCAAGG	tTATAgTCCAAAGgaaGTCAGGG	5mis	0.22	0.2	30833658	5
HPRT_E6-37	GTATAATCCAAAGATGGTCAAGG	aTATAtaCCAAAGgTaGTCATGG	5mis	0.01	0.02	30833658	5
HPRT_E6-38	GTATAATCCAAAGATGGTCAAGG	aggagATCCAAAGATGGTCAAGG	5mis	0.25	0.16	30833658	5
HPRT_E6-39	GTATAATCCAAAGATGGTCAAGG	acATAgTCCAAAtATGGaCAGGG	5mis	0.04	0.04	30833658	5
HPRT_E6-36	GTATAATCCAAAGATGGTCAAGG	tatTtATCCAAAGATGGTCtAGA	6mismis	0.07	0.05	30833658	6
HPRT_E6-34	GTATAATCCAAAGATGGTCAAGG	tctcccTCCAAAGAaGGTCACGG	7mis	0	0	30833658	7
HPRT_E6-31	GTATAATCCAAAGATGGTCAAGG	GatatAatacAAGATGGaCAAGG	9mis	0.24	0.21	30833658	9
HPRT_E6-03	GTATAATCCAAAGATGGTCAAGG	GTATtA-CCAAAGATGGTCtGGG	mix	0.18	0.08	30833658	4
HPRT_E6-04	GTATAATCCAAAGATGGTCAAGG	GTATAATC-AAAGATGGcCcTGG	mix	0.4	0.38	30833658	4
HPRT_E6-05	GTATAATCCAAAGATGGTCAAGG	GTATtAT-CAAAaATGGTCAAGG	mix	0.14	0.15	30833658	4
HPRT_E6-06	GTATAATCCAAAGATGGTCAAGG	aTATAA-CCAAAGATGtTCACAG	mix	0.31	0.3	30833658	4
HPRT_E6-13	GTATAATCCAAAGATGGTCAAGG	GTATtA-CCAAAGATGGTCATGG	mix	1.89	0.35	30833658	3
HPRT_E6-22	GTATAATCCAAAGATGGTCAAGG	GTATAAT--AAAGATGGTCAAGG	mix	0.21	0.16	30833658	4
HPRT_E6-on	GTATAATCCAAAGATGGTCAAGG	GTATAATCCAAAGATGGTCAAGG	On	62.07	0.11	30833658	0
HPRT_E8-on	GAAGTATTCATTATAGTCAAGGG	GAAGTATTCATTATAGTCAAGGG	On	70.04	0.02	30833658	0
HPRT_E8-2	GAAGTATTCATTATAGTCAAGGG	GAAGcATTCATTATAGTCAAAGG	1mis	5.77	0.2	30833658	1
HPRT_E8-3	GAAGTATTCATTATAGTCAAGGG	GAAGaATTCATTATAGaCAATGG	2mis	0.16	0.16	30833658	2
HPRT_E8-4	GAAGTATTCATTATAGTCAAGGG	aAgcTATTCATTATAGcaAATGG	5mis	0.06	0.04	30833658	5
HPRT_E8-6	GAAGTATTCATTATAGTCAAGGG	aAAGTATTaATTATAGTCAAGGA	3mis	0.07	0.03	30833658	3
HPRT_E8-7	GAAGTATTCATTATAGTCAAGGG	GAAGTAT-CcTTATAGTCAgAAG	mix	0.15	0.16	30833658	5
HPRT_E8-8	GAAGTATTCATTATAGTCAAGGG	GAAGTAT-CATTATAGTCttGGG	mix	0.07	0.07	30833658	4
HPRT_E8-9	GAAGTATTCATTATAGTCAAGGG	GcAGTATTCATaATAGTCAAAAG	3mis	0.03	0.02	30833658	3
HPRT_E8-10	GAAGTATTCATTATAGTCAAGGG	aAAGTATTtcaTATAGcCAAAGG	5mis	0.01	0.01	30833658	5
HPRT_E8-11	GAAGTATTCATTATAGTCAAGGG	GAAtTATTCATcATAGcCAAAGG	3mis	0.07	0.08	30833658	3
HPRT_E8-12	GAAGTATTCATTATAGTCAAGGG	tAAGTAaTCATTATAGTCAgATG	4mis	0.09	0.1	30833658	4
HPRT_E8-13	GAAGTATTCATTATAGTCAAGGG	atAGTATTCATTATAGTaAcAGG	4mis	0.03	0.07	30833658	4
HPRT_E8-14	GAAGTATTCATTATAGTCAAGGG	aAAaTATcCATTATAGTCttACG	6mismis	0.14	0.08	30833658	6
HPRT_E8-15	GAAGTATTCATTATAGTCAAGGG	GAAcTATTCATTATtaTCAACGG	3mis	0.07	0.1	30833658	3
HPRT_E8-16	GAAGTATTCATTATAGTCAAGGG	GttGTATTCATTATAGTCAAGAG	3mis	0.02	0.02	30833658	3
HPRT_E8-17	GAAGTATTCATTATAGTCAAGGG	atAGTATTCATTATAGTaAcAGG	4mis	0.11	0.1	30833658	4
HPRT_E8-18	GAAGTATTCATTATAGTCAAGGG	agAGTATcCAccATAGTCAAGGG	5mis	0.08	0.05	30833658	5
HPRT_E8-19	GAAGTATTCATTATAGTCAAGGG	GAAGTAcatcTTATAaTCAATGG	5mis	0.06	0.05	30833658	5
HPRT_E8-20	GAAGTATTCATTATAGTCAAGGG	aAtGTATTCATTATAGgCAAGAG	4mis	0.17	0.15	30833658	4
HEK2_004	GAACACAAAGCATAGACTGCGGG	GAACACAAtGCATAGAtTGCCGG	2mis	0.33	0.16	30833658	2
HEK2_021	GAACACAAAGCATAGACTGCGGG	atACACACAAGCAcAGACTGCAGG	2mis	0.42	0.5	30833658	2
HEK2_003	GAACACAAAGCATAGACTGCGGG	GAAtACtAAGCATAGACTcCAGG	3mis	0.05	0.02	30833658	3
HEK2_006	GAACACAAAGCATAGACTGCGGG	aAACACAAAGaCATAGACcaCTGG	3mis	0.18	0.22	30833658	3
HEK2_009	GAACACAAAGCATAGACTGCGGG	GAACACAAAGtATAGAaTGCTAG	3mis	0.1	0.11	30833658	3
HEK2_010	GAACACAAAGCATAGACTGCGGG	GgACACAAAGCtTAGACTcCAGG	3mis	0.42	0.39	30833658	3
HEK2_012	GAACACAAAGCATAGACTGCGGG	aAACAtAAAGCATAGACTGCaAAG	3mis	0.23	0.24	30833658	3
HEK2_025	GAACACAAAGCATAGACTGCGGG	GtAaACAAAGCATAGACTGaGGG	3mis	0.24	0.22	30833658	3
HEK2_028	GAACACAAAGCATAGACTGCGGG	GAAaACAAAaCATAGAgTGCTGG	3mis	0.16	0.14	30833658	3
HEK2_032	GAACACAAAGCATAGACTGCGGG	cAAtACAAAGgATAGACTGCAGG	3mis	0.12	0.08	30833658	3
HEK2_034	GAACACAAAGCATAGACTGCGGG	GAAttCAAAGCATAGAtTGCAGG	3mis	0.11	0.13	30833658	3
HEK2_050	GAACACAAAGCATAGACTGCGGG	GAAttCAAAGCATAGAtTGCAGG	3mis	0.13	0.12	30833658	3
HEK2_121	GAACACAAAGCATAGACTGCGGG	GAAttCAAAGCATgGACTGCAGG	3mis	0.11	0.09	30833658	3
HEK2_005	GAACACAAAGCATAGACTGCGGG	aAACACAgAGCAcAGACTGCTGA	4mis	0.22	0.16	30833658	4
HEK2_008	GAACACAAAGCATAGACTGCGGG	aAACAtAAAGaATAGACTGCAAG	4mis	0.1	0.09	30833658	4
HEK2_011	GAACACAAAGCATAGACTGCGGG	GAAgAtAAAGCATAGACTctAGG	4mis	0.13	0.12	30833658	4
HEK2_015	GAACACAAAGCATAGACTGCGGG	GAAaACAAAGCAaAGAaaGCAGG	4mis	0.21	0.17	30833658	4
HEK2_017	GAACACAAAGCATAGACTGCGGG	atACACAgAGCAaAGACTGCAGG	4mis	0.22	0.2	30833658	4
HEK2_018	GAACACAAAGCATAGACTGCGGG	aAACAtAAAGCcTAGACTGaCGG	4mis	0.3	0.32	30833658	4
HEK2_019	GAACACAAAGCATAGACTGCGGG	aAAaACAAAGCgTAGACTGtGGG	4mis	0.36	0.37	30833658	4
HEK2_020	GAACACAAAGCATAGACTGCGGG	GgACAaAAAGCATAGACTcaAGG	4mis	0.13	0.15	30833658	4
HEK2_022	GAACACAAAGCATAGACTGCGGG	GAACACAgcaCATAaACTGCAGG	4mis	0.2	0.19	30833658	4
HEK2_024	GAACACAAAGCATAGACTGCGGG	aAAtACAAtGCATAGACTGCTAG	4mis	0.11	0.1	30833658	4
HEK2_027	GAACACAAAGCATAGACTGCGGG	ccAaACAAAaCATAGACTGCTGG	4mis	0.39	0.4	30833658	4
HEK2_031	GAACACAAAGCATAGACTGCGGG	aAACAgAAAGCATgGACTGCGGA	4mis	0.16	0.1	30833658	4
HEK2_033	GAACACAAAGCATAGACTGCGGG	agACACAcAGCAcAGACTGCAGG	4mis	0.21	0.18	30833658	4
HEK2_042	GAACACAAAGCATAGACTGCGGG	GAAaACAAAcCAcAGACTGgGGG	4mis	0.21	0.2	30833658	4
HEK2_044	GAACACAAAGCATAGACTGCGGG	GAAtACAtAaCATAGACTGgGGG	4mis	0	0	30833658	4
HEK2_052	GAACACAAAGCATAGACTGCGGG	aAACACAtAGCAcAGcCTGCAGG	4mis	0.15	0.13	30833658	4
HEK2_065	GAACACAAAGCATAGACTGCGGG	aAgaACAAAaCATAGACTGCAGG	4mis	0.26	0.23	30833658	4
HEK2_079	GAACACAAAGCATAGACTGCGGG	ccACACcAAGCATAGACTtCTGG	4mis	0.09	0.12	30833658	4
HEK2_082	GAACACAAAGCATAGACTGCGGG	GgAgAgAgAGCATAGACTGCTGG	4mis	0.22	0.21	30833658	4
HEK2_092	GAACACAAAGCATAGACTGCGGG	tAACACAAAGacTAaACTGCAGG	4mis	0.1	0.1	30833658	4
HEK2_093	GAACACAAAGCATAGACTGCGGG	tAcCACgAAGCATAGACTGtAGG	4mis	0.1	0.12	30833658	4
HEK2_099	GAACACAAAGCATAGACTGCGGG	GgACAtAAAtCATAaACTGCTGG	4mis	0.14	0.12	30833658	4
HEK2_101	GAACACAAAGCATAGACTGCGGG	tcACACAAAcCATAGACTGaGGG	4mis	0.18	0.19	30833658	4
HEK2_105	GAACACAAAGCATAGACTGCGGG	tAtCAgAAAGCAcAGACTGCGGG	4mis	0.14	0.16	30833658	4
HEK2_106	GAACACAAAGCATAGACTGCGGG	GAACAacAAGgATAaACTGCCGG	4mis	0.29	0.27	30833658	4
HEK2_110	GAACACAAAGCATAGACTGCGGG	GAAtgCcAAGCATAaACTGCAGG	4mis	0	0	30833658	4
HEK2_119	GAACACAAAGCATAGACTGCGGG	GgACACAgAGtATAGACTGaGGG	4mis	0.12	0.1	30833658	4
HEK2_139	GAACACAAAGCATAGACTGCGGG	tAAaACAAAGaAcAGACTGCTGG	4mis	0.31	0.25	30833658	4
HEK2_145	GAACACAAAGCATAGACTGCGGG	GtAgAaAAAGtATAGACTGCAGG	4mis	0.14	0.15	30833658	4
HEK2_013	GAACACAAAGCATAGACTGCGGG	aAAtACAAAGCATAGACTaatATG	5mis	0.24	0.2	30833658	5
HEK2_029	GAACACAAAGCATAGACTGCGGG	aAtCAaAtAGCATAGACTGCATG	5mis	0.2	0.22	30833658	5
HEK2_030	GAACACAAAGCATAGACTGCGGG	GAACACAAAcatagtACTGaAGG	7mis	0.2	0.18	30833658	7
HEK2_001	GAACACAAAGCATAGACTGCGGG	GAACAC-AAGCAcAGACTGaAGG	mix	0.17	0.17	30833658	4
HEK2_002	GAACACAAAGCATAGACTGCGGG	GAACACA-tGCATAGACTGCTAG	mix	0.55	0.55	30833658	3
HEK2_014	GAACACAAAGCATAGACTGCGGG	GAACACAtA-CATAGACaGCTGG	mix	0.03	0.02	30833658	3
HEK2_023	GAACACAAAGCATAGACTGCGGG	aAACACtAA-CATAGACTGCAGG	mix	6.74	6.76	30833658	4
HEK2_026	GAACACAAAGCATAGACTGCGGG	GAACA-tAAtCAcAGACTGCTGG	mix	0.19	0.23	30833658	5
HEK2_On	GAACACAAAGCATAGACTGCGGG	GAACACAAAGCATAGACTGCGGG	On	72.76	0.31	30833658	0
RNF2-On	GTCATCTTAGTCATTACCTGAGG	GTCATCTTAGTCATTACCTGAGG	On	32.79	0.03	30833658	0
RNF2-1	GTCATCTTAGTCATTACCTGAGG	tcaccaTTAGTCATTACCTGCTG	7mis	0.05	0.22	30833658	7
RNF2-3	GTCATCTTAGTCATTACCTGAGG	AGTCATCTTAGTCATTAC-TGAGG	mix	0.45	0.44	30833658	2
RNF2-4	GTCATCTTAGTCATTACCTGAGG	GTaATaTTAGTCATTACCgGTGG	3mis	0.17	0.18	30833658	3
RNF2-5	GTCATCTTAGTCATTACCTGAGG	GTCATCcTAGTCATTtaCTGGGG	3mis	0.94	0.98	30833658	3
RNF2-6	GTCATCTTAGTCATTACCTGAGG	aTCAcCTTAGcCATTACCaGGGG	4mis	0.33	0.35	30833658	4
RNF2-7	GTCATCTTAGTCATTACCTGAGG	GTCA-CTTAGTCATTgCCTGTGG	mix	0.37	0.36	30833658	3
RNF2-8	GTCATCTTAGTCATTACCTGAGG	GTCAcaTTAGcCATTACCTGTGA	4mis	0.35	0.32	30833658	4
RNF2-15	GTCATCTTAGTCATTACCTGAGG	aTCATCTTcaTCATTACaTGAGG	4mis	0.27	0.29	30833658	4
RNF2-19	GTCATCTTAGTCATTACCTGAGG	tTaATCTTAGTCATTACtTtTGG	4mis	0.23	0.22	30833658	4
RNF2-20	GTCATCTTAGTCATTACCTGAGG	aTCATCaTcGTCATTAtCTGGGG	4mis	1.23	1.39	30833658	4
RNF2-24	GTCATCTTAGTCATTACCTGAGG	tcCATCTcAcTCATTACCTGAGG	4mis	0.18	0.11	30833658	4
RNF2-27	GTCATCTTAGTCATTACCTGAGG	GcCAcCTcAGTCATTAgCTGGGG	4mis	0.48	0.4	30833658	4
RNF2-41	GTCATCTTAGTCATTACCTGAGG	aTtATtTTAGTCATTACCTtTGG	4mis	0.02	0.02	30833658	4
TYRO3-1	GGCCACACTAGCGTTGCTGCTGG	GGCCACACTAGtGTTGCcGCTGG	2mis	3.04	0.64	30833658	2
TYRO3-3	GGCCACACTAGCGTTGCTGCTGG	GGCCACACcAGCcTTGCTGtCGG	3mis	11.54	11.24	30833658	3
TYRO3-5	GGCCACACTAGCGTTGCTGCTGG	GGCCACACTgaCcTTGCTGCTGG	3mis	1.07	1.02	30833658	3
TYRO3-12	GGCCACACTAGCGTTGCTGCTGG	GaaCACACTAaCaTTGCTGtGGG	5mis	0.88	0.7	30833658	5
TYRO3-8	GGCCACACTAGCGTTGCTGCTGG	ccaCcCtCTAGCaTTGCTGCTGG	6mismis	0	0	30833658	6
TYRO3-9	GGCCACACTAGCGTTGCTGCTGG	cctaACACcAaCGTTGCTGCTGG	6mismis	0.85	0.98	30833658	6
TYRO3-11	GGCCACACTAGCGTTGCTGCTGG	GGCatataTAGCaTTGCTGCTGG	6mismis	0.22	0.32	30833658	6
TYRO3-10	GGCCACACTAGCGTTGCTGCTGG	ctgagCtCTAGCaTTGCTGCTGG	7mis	0.18	0.16	30833658	7
TYRO3-4	GGCCACACTAGCGTTGCTGCTGG	GGCCAC--TAGCGTTGCTcCAGG	mix	0.36	0.36	30833658	5
TYRO3-6	GGCCACACTAGCGTTGCTGCTGG	ttCCACAC-AGCtTTGCTGCTGG	mix	0.63	0.68	30833658	4
TYRO3-7	GGCCACACTAGCGTTGCTGCTGG	GGCCAC-CTAGgGTTGCTGCTGG	mix	0.44	0.54	30833658	3
TYRO3-On	GGCCACACTAGCGTTGCTGCTGG	GGCCACACTAGCGTTGCTGCTGG	On	72.66	1.17	30833658	0
WEE1-1	GTCGAGATGTTCTATTACTCTGG	tTaGAGATGTTCTATTAtTCCGG	3mis	0.73	0.8	30833658	3
WEE1-3	GTCGAGATGTTCTATTACTCTGG	GagGAGATGcTCTATTACTCCGG	3mis	2.32	2.38	30833658	3
WEE1-5	GTCGAGATGTTCTATTACTCTGG	GTgGAGATGTTaTgTTACTCTGG	3mis	0.17	0.18	30833658	3
WEE1-13	GTCGAGATGTTCTATTACTCTGG	GTaGAGATGTTCTcTaACTCAGG	3mis	1.5	1.45	30833658	3
WEE1-4	GTCGAGATGTTCTATTACTCTGG	aTCaAGATGaaCTATTACTCTGG	4mis	0.24	0.21	30833658	4
WEE1-10	GTCGAGATGTTCTATTACTCTGG	aTCaAGATaTTCTATTACTgGGG	4mis	0.28	0.24	30833658	4
WEE1-6	GTCGAGATGTTCTATTACTCTGG	GaCataATGTTCTATTACTCAAG	5mis	0.96	0.76	30833658	5
WEE1-7	GTCGAGATGTTCTATTACTCTGG	taatAGATGTTCTATTACTaAGG	5mis	0.12	0.12	30833658	5
WEE1-8	GTCGAGATGTTCTATTACTCTGG	aTtaAGATGTTCTATTAaTaGGG	5mis	0.92	1.05	30833658	5
WEE1-18	GTCGAGATGTTCTATTACTCTGG	aTttAGATaTTCTATTACTCTGA	5mis	0.28	0.23	30833658	5
WEE1-21	GTCGAGATGTTCTATTACTCTGG	aaacAGcTGTTCTATTACTCAGG	5mis	0.24	0.21	30833658	5
WEE1-11	GTCGAGATGTTCTATTACTCTGG	tcttAtATtTTCTATTACTCAGG	6mismis	0.21	0.23	30833658	6
WEE1-20	GTCGAGATGTTCTATTACTCTGG	caaGAGAcGcTCTATcACTCAGG	6mismis	0.97	0.81	30833658	6
WEE1-14	GTCGAGATGTTCTATTACTCTGG	cTCttttatTTCTATTACTCTGG	7mis	0	0	30833658	7
WEE1-15	GTCGAGATGTTCTATTACTCTGG	aatataATaTTCTATTACTCAGG	7mis	0.41	0.46	30833658	7
WEE1-17	GTCGAGATGTTCTATTACTCTGG	GgCtActgtcTCTATTACTCAGG	7mis	0.17	0.18	30833658	7
WEE1-9	GTCGAGATGTTCTATTACTCTGG	cagctaATGTaaTATTACTCAGG	8mis	0.61	0.59	30833658	8
WEE1-19	GTCGAGATGTTCTATTACTCTGG	cTttAagataTCTATTACTCTGG	8mis	0.45	0.32	30833658	8
WEE1-16	GTCGAGATGTTCTATTACTCTGG	caactataaTTCTATTACTCTGG	9mis	0	0	30833658	9
WEE1-On	GTCGAGATGTTCTATTACTCTGG	GTCGAGATGTTCTATTACTCTGG	On	58.59	0.35	30833658	0
EphB4-02	GCAGAATATTCGGACAAACACGG	GCAGAATATTaCaGACAAACtAGG	2mis	0.19	0.15	30833658	2
EphB4-03	GCAGAATATTCGGACAAACACGG	GCAGAATATcaGGACAAACAATG	3mis	0.16	0.16	30833658	3
EphB4-14	GCAGAATATTCGGACAAACACGG	GCtGAATATTgGGACAAtCATGG	3mis	0.1	0.12	30833658	3
EphB4-04	GCAGAATATTCGGACAAACACGG	aCAGAATATTCaGACAAtCACAG	4mis	0.27	0.26	30833658	4
EphB4-07	GCAGAATATTCGGACAAACACGG	GCAGAATtTaaGGACAAgCAAGG	4mis	0.14	0.13	30833658	4
EphB4-11	GCAGAATATTCGGACAAACACGG	aCAtAATATTCaaACAAACAGGG	4mis	0.13	0.14	30833658	4
EphB4-20	GCAGAATATTCGGACAAACACGG	tgAGAATATgCGGACAAACACAG	4mis	0.13	0.11	30833658	4
EphB4-26	GCAGAATATTCGGACAAACACGG	ttAGAATATTCctACAAACAAGG	4mis	0.09	0.07	30833658	4
EphB4-09	GCAGAATATTCGGACAAACACGG	cagtAATATTCaGACtAAACATGG	5mis	0.24	0.27	30833658	5
EphB4-15	GCAGAATATTCGGACAAACACGG	GCAGttATAaaaaGACAAACAGGG	5mis	0.02	0.02	30833658	5
EphB4-16	GCAGAATATTCGGACAAACACGG	aCAGAATATaaGaACAAAtATGG	5mis	0.07	0.05	30833658	5
EphB4-17	GCAGAATATTCGGACAAACACGG	atAGAATAaTCaGACAAAaAAGG	5mis	0.08	0.09	30833658	5
EphB4-21	GCAGAATATTCGGACAAACACGG	atAGAATATTaGGACAAAtAGAG	5mis	0.16	0	30833658	5
EphB4-30	GCAGAATATTCGGACAAACACGG	GCAGAAataTttGACAAACAAGG	5mis	0.13	0.13	30833658	5
EphB4-39	GCAGAATATTCGGACAAACACGG	agAGAATATagGGACAAAtAAGG	5mis	0.22	0.19	30833658	5
EphB4-10	GCAGAATATTCGGACAAACACGG	ttAatATATaaGGACAAACATGG	6mismis	0.08	0.07	30833658	6
EphB4-12	GCAGAATATTCGGACAAACACGG	aatGAATAaagGGACAAACAGGG	6mismis	0.19	0.18	30833658	6
EphB4-22	GCAGAATATTCGGACAAACACGG	caAtAATAaaaGGACAAACATGG	6mismis	0.11	0.08	30833658	6
EphB4-23	GCAGAATATTCGGACAAACACGG	aCAGgATAaaaGGACAAAtATGG	6mismis	0.1	0.06	30833658	6
EphB4-24	GCAGAATATTCGGACAAACACGG	aCAGAtATAcgtaGACAAACAGAG	6mismis	0.14	0.12	30833658	6
EphB4-25	GCAGAATATTCGGACAAACACGG	atAGAATAagaaGACAAACATGG	6mismis	0.38	0.3	30833658	6
EphB4-35	GCAGAATATTCGGACAAACACGG	aCAGAActacgaGACAAACACGG	7mis	2.36	2.32	30833658	7
EphB4-19	GCAGAATATTCGGACAAACACGG	GacagtgAaTaGGACAAACATGG	8mis	0.07	0.06	30833658	8
EphB4-33	GCAGAATATTCGGACAAACACGG	aacaAATgcaaGGACAAACATGG	8mis	0.18	0.17	30833658	8
EphB4-05	GCAGAATATTCGGACAAACACGG	GCAGtA-AaTaaGACAAACAAGG	mix	0.14	0.12	30833658	5
EphB4-13	GCAGAATATTCGGACAAACACGG	tCAG-ATATaaGGACAAACATGG	mix	0.19	0.18	30833658	5
EphB4-18	GCAGAATATTCGGACAAACACGG	GCAG-ATAaagGGACAAACATGG	mix	0.37	0.39	30833658	5
EphB4-28	GCAGAATATTCGGACAAACACGG	GCAGAA-AaTaGGACAAtCACGG	mix	0.14	0.17	30833658	5
EphB4-29	GCAGAATATTCGGACAAACACGG	agAGAATATa-GGACAAACtTGG	mix	0.22	0.22	30833658	6
EphB4-31	GCAGAATATTCGGACAAACACGG	aaAGAATATa-GaACAAACAGGG	mix	0.2	0.24	30833658	6
EphB4-32	GCAGAATATTCGGACAAACACGG	aCAGAA-ATaCGaACAAACATGG	mix	0.16	0.21	30833658	5
EphB4-34	GCAGAATATTCGGACAAACACGG	aCActAT-TTaaGACAAACAGGG	mix	0.15	0.17	30833658	7
EphB4-37	GCAGAATATTCGGACAAACACGG	taAGAATAT-aGGACAAACAGGA	mix	0.12	0.13	30833658	6
EphB4-38	GCAGAATATTCGGACAAACACGG	cCAGAATATTa-GACAAACATGG	mix	0.25	0.22	30833658	4
EphB4-On	GCAGAATATTCGGACAAACACGG	GCAGAATATTCGGACAAACACGG	On	52.42	0.13	30833658	0
HPRT_E6-On	GTATAATCCAAAGATGGTCAAGG	GTATAATCCAAAGATGGTCAAGG	On	58.63	0.73	30833658	0
HPRT_E6-02	GTATAATCCAAAGATGGTCAAGG	GTATAcatCcAAGATGGcCAGGG	5mis	0.17	0.14	30833658	5
HPRT_E6-03	GTATAATCCAAAGATGGTCAAGG	GTATtA-CCAAAGATGGTCtGGG	mix	0.34	0.22	30833658	4
HPRT_E6-04	GTATAATCCAAAGATGGTCAAGG	GTATAATC-AAAGATGGcCcTGG	mix	0.36	0.34	30833658	4
HPRT_E6-05	GTATAATCCAAAGATGGTCAAGG	GTATtAT-CAAAaATGGTCAAGG	mix	0.12	0.12	30833658	4
HPRT_E6-06	GTATAATCCAAAGATGGTCAAGG	aTATAA-CCAAAGATGtTCACAG	mix	0.29	0.26	30833658	5
HPRT_E6-07	GTATAATCCAAAGATGGTCAAGG	aTATAATCttAAGATGGTCAAGG	3mis	1.45	0.12	30833658	3
HPRT_E6-08	GTATAATCCAAAGATGGTCAAGG	aTATAATCCtAAGATGtTCATGG	3mis	0.11	0.12	30833658	3
HPRT_E6-09	GTATAATCCAAAGATGGTCAAGG	GTATtATCCAAAGATGacCAGAG	4mis	0.12	0.12	30833658	4
HPRT_E6-10	GTATAATCCAAAGATGGTCAAGG	aTAcAATCCAAAGtTGGTCtGGG	4mis	0.11	0.09	30833658	4
HPRT_E6-11	GTATAATCCAAAGATGGTCAAGG	aTATAttaCCAAAGATGGTCtGGG	4mis	0.32	0.26	30833658	4
HPRT_E6-12	GTATAATCCAAAGATGGTCAAGG	GTAgAATCCAtAGATGGaCAGGG	3mis	0.18	0.18	30833658	3
HPRT_E6-13	GTATAATCCAAAGATGGTCAAGG	GTATtA-CCAAAGATGGTCATGG	mix	1.19	0.12	30833658	3
HPRT_E6-14	GTATAATCCAAAGATGGTCAAGG	GTAcAATCaAAAGATGaaCAAGG	4mis	0.12	0.14	30833658	4
HPRT_E6-15	GTATAATCCAAAGATGGTCAAGG	aTATtATCCAAAGATGGagtTGG	5mis	0.03	0.04	30833658	5
HPRT_E6-16	GTATAATCCAAAGATGGTCAAGG	aTgTAtTCCAAAGATGGTCAGGG	3mis	0.19	0.07	30833658	3
HPRT_E6-17	GTATAATCCAAAGATGGTCAAGG	aagTAATCCAAAGATaGTCtTGG	5mis	0.12	0.12	30833658	5
HPRT_E6-18	GTATAATCCAAAGATGGTCAAGG	GTATAAcCCAAAGAaaGTaATGG	4mis	0.26	0.25	30833658	4
HPRT_E6-19	GTATAATCCAAAGATGGTCAAGG	aTATAtATtCcAAGATGGTtcTGG	5mis	0.07	0.07	30833658	5
HPRT_E6-20	GTATAATCCAAAGATGGTCAAGG	tTATAATCCAAAGAaGGcCAAGG	3mis	0.1	0.14	30833658	3
HPRT_E6-21	GTATAATCCAAAGATGGTCAAGG	GTATctAcCCAAAGATGtTCATGG	3mis	0.08	0.07	30833658	3
HPRT_E6-22	GTATAATCCAAAGATGGTCAAGG	GTATAAT--AAAGATGGTCAAGG	mix	0.15	0.12	30833658	4
HPRT_E6-23	GTATAATCCAAAGATGGTCAAGG	aTAgAtTCCAAAGATGGaCATGG	4mis	0.08	0.08	30833658	4
HPRT_E6-24	GTATAATCCAAAGATGGTCAAGG	cTATAATCtAAAaATGGTCAAGG	3mis	0.12	0.11	30833658	3
HPRT_E6-25	GTATAATCCAAAGATGGTCAAGG	GTATAtTagAAAGATGGTCATGA	4mis	0.08	0.09	30833658	4
HPRT_E6-26	GTATAATCCAAAGATGGTCAAGG	GgATAATCaAAAGATGGaCtTGG	4mis	0.07	0.09	30833658	4
HPRT_E6-27	GTATAATCCAAAGATGGTCAAGG	aTATAATgCAAAGcTGGTCACGG	3mis	0.45	0.46	30833658	3
HPRT_E6-28	GTATAATCCAAAGATGGTCAAGG	aTAcAATCCAAAGATatTCtAGG	5mis	0.13	0.13	30833658	5
HPRT_E6-29	GTATAATCCAAAGATGGTCAAGG	GTATAATCCAAAGgTGGcCtAGG	3mis	0.27	0.28	30833658	3
HPRT_E6-30	GTATAATCCAAAGATGGTCAAGG	aTATAATCCAtAGAaGGTCAAGA	4mis	0.3	0.27	30833658	4
HPRT_E6-31	GTATAATCCAAAGATGGTCAAGG	GatatAatacAAGATGGaCAAGG	9mis	0.18	0.15	30833658	9
HPRT_E6-32	GTATAATCCAAAGATGGTCAAGG	GgATAATCCAAAGATGGTgcAAG	4mis	0.24	0.23	30833658	4
HPRT_E6-33	GTATAATCCAAAGATGGTCAAGG	aTATAAaCCAAAGATcGTtAAGG	4mis	0.24	0.22	30833658	4
HPRT_E6-34	GTATAATCCAAAGATGGTCAAGG	tctcccTCCAAAGAaGGTCACGG	7mis	0	0	30833658	7
HPRT_E6-35	GTATAATCCAAAGATGGTCAAGG	tTATAgTCCAAAGgaaGTCAGGG	5mis	0.09	0.1	30833658	5
HPRT_E6-36	GTATAATCCAAAGATGGTCAAGG	tatTtATCCAAAGATGGTCtAGA	6mismis	0.11	0.09	30833658	6
HPRT_E6-37	GTATAATCCAAAGATGGTCAAGG	aTATAtaCCAAAGgTaGTCATGG	5mis	0.06	0.02	30833658	5
HPRT_E6-38	GTATAATCCAAAGATGGTCAAGG	aggagATCCAAAGATGGTCAAGG	5mis	0.22	0.21	30833658	5
HPRT_E6-39	GTATAATCCAAAGATGGTCAAGG	acATAgTCCAAAtATGGaCAGGG	5mis	0.04	0.04	30833658	5
HPRT_E6-41	GTATAATCCAAAGATGGTCAAGG	GaATAAgCCAAAGATGGTCAGTG	3mis	0.13	0.06	30833658	3
HPRT_E6-52	GTATAATCCAAAGATGGTCAAGG	GTATttTCCAAcGATGGTCATGG	3mis	0	0	30833658	3
HPRT_E6-81	GTATAATCCAAAGATGGTCAAGG	GTATAAgCCAAAGcaGGTCACGG	3mis	0.18	0.13	30833658	3
HPRT_E8-On	GAAGTATTCATTATAGTCAAGGG	GAAGTATTCATTATAGTCAAGGG	On	70.09	0.03	30833658	0
HPRT_E8-2	GAAGTATTCATTATAGTCAAGGG	GAAGcATTCATTATAGTCAAAGG	1mis	10.33	0.11	30833658	1
HPRT_E8-3	GAAGTATTCATTATAGTCAAGGG	GAAGaATTCATTATAGaCAATGG	2mis	0.17	0.17	30833658	2
HPRT_E8-4	GAAGTATTCATTATAGTCAAGGG	aAgcTATTCATTATAGcaAATGG	5mis	0.03	0.05	30833658	5
HPRT_E8-6	GAAGTATTCATTATAGTCAAGGG	aAAGTATTaATTATAGTCAAGGA	3mis	0.1	0.04	30833658	3
HPRT_E8-7	GAAGTATTCATTATAGTCAAGGG	GAAGTAT-CcTTATAGTCAgAAG	mix	0.16	0.16	30833658	4
HPRT_E8-9	GAAGTATTCATTATAGTCAAGGG	GcAGTATTCATaATAGTCAAAAG	3mis	0.06	0.07	30833658	3
HPRT_E8-10	GAAGTATTCATTATAGTCAAGGG	aAAGTATTtcaTATAGcCAAAGG	5mis	0.11	0.11	30833658	5
HPRT_E8-11	GAAGTATTCATTATAGTCAAGGG	GAAtTATTCATcATAGcCAAAGG	3mis	0.07	0.05	30833658	3
HPRT_E8-12	GAAGTATTCATTATAGTCAAGGG	tAAGTAaTCATTATAGTCAgATG	4mis	0.15	0.14	30833658	4
HPRT_E8-13	GAAGTATTCATTATAGTCAAGGG	atAGTATTCATTATAGTaAcAGG	4mis	0.05	0.05	30833658	4
HPRT_E8-14	GAAGTATTCATTATAGTCAAGGG	aAAaTATcCATTATAGTCttACG	6mismis	0.25	0.26	30833658	6
HPRT_E8-15	GAAGTATTCATTATAGTCAAGGG	GAAcTATTCATTATtaTCAACGG	3mis	0.05	0.04	30833658	3
HPRT_E8-16	GAAGTATTCATTATAGTCAAGGG	GttGTATTCATTATAGTCAAGAG	3mis	0.11	0.11	30833658	3
HPRT_E8-17	GAAGTATTCATTATAGTCAAGGG	atAGTATTCATTATAGTaAcAGG	4mis	0.09	0.09	30833658	4
HPRT_E8-18	GAAGTATTCATTATAGTCAAGGG	agAGTATcCAccATAGTCAAGGG	5mis	0.15	0.04	30833658	5
HPRT_E8-19	GAAGTATTCATTATAGTCAAGGG	GAAGTAcatcTTATAaTCAATGG	5mis	0.04	0.05	30833658	5
HPRT_E8-20	GAAGTATTCATTATAGTCAAGGG	aAtGTATTCATTATAGgCAAGAG	4mis	0.05	0.08	30833658	4
