## Supplementary Table for "BEdeepon: an in silico tool for prediction of base editor efficiencies and outcomes": Supplementary Table 11. The third-party off target datasets of CBE.xlsx

### Sheet: CBE
Supplementary Table 12. The third-party off target datasets of CBE
Name	On target	Off target	tpye	BE3	Untreated	PMID	NO. of variation
EMX1-on	gagtccgagcagaagaagaaggg	gagtccgagcagaagaagaaggg	On	48	NA.	28398345	0
EMX1-mis-1bp	gagtccgagcagaagaagaaggg	gagtccgagcagaagaagaGggg	1mis	34.56	NA.	28398345	1
EMX1-mis-1bp	gagtccgagcagaagaagaaggg	gagtccgagcagaagaaAaaggg	1mis	8.64	NA.	28398345	1
EMX1-mis-1bp	gagtccgagcagaagaagaaggg	gagtccgagcagaagGagaaggg	1mis	36.48	NA.	28398345	1
EMX1-mis-1bp	gagtccgagcagaagaagaaggg	gagtccgagcagaGgaagaaggg	1mis	27.36	NA.	28398345	1
EMX1-mis-1bp	gagtccgagcagaagaagaaggg	gagtccgagcaAaagaagaaggg	1mis	14.4	NA.	28398345	1
EMX1-mis-1bp	gagtccgagcagaagaagaaggg	gagtccgagTagaagaagaaggg	1mis	35.04	NA.	28398345	1
EMX1-mis-1bp	gagtccgagcagaagaagaaggg	gagtccgGgcagaagaagaaggg	1mis	40.32	NA.	28398345	1
EMX1-mis-1bp	gagtccgagcagaagaagaaggg	gagtcTgagcagaagaagaaggg	1mis	37.44	NA.	28398345	1
EMX1-mis-1bp	gagtccgagcagaagaagaaggg	gagCccgagcagaagaagaaggg	1mis	41.76	NA.	28398345	1
EMX1-mis-1bp	gagtccgagcagaagaagaaggg	gGgtccgagcagaagaagaaggg	1mis	42.24	NA.	28398345	1
EMX1-mis-2bp	gagtccgagcagaagaagaaggg	gagtccgagcagaagaagGGggg	2mis	19.68	NA.	28398345	2
EMX1-mis-2bp	gagtccgagcagaagaagaaggg	gagtccgagcagaagaGAaaggg	2mis	0.48	NA.	28398345	2
EMX1-mis-2bp	gagtccgagcagaagaagaaggg	gagtccgagcagaaAGagaaggg	2mis	0.96	NA.	28398345	2
EMX1-mis-2bp	gagtccgagcagaagaagaaggg	gagtccgagcagGGgaagaaggg	2mis	0.48	NA.	28398345	2
EMX1-mis-2bp	gagtccgagcagaagaagaaggg	gagtccgagcGAaagaagaaggg	2mis	0	NA.	28398345	2
EMX1-mis-2bp	gagtccgagcagaagaagaaggg	gagtccgaATagaagaagaaggg	2mis	1.44	NA.	28398345	2
EMX1-mis-2bp	gagtccgagcagaagaagaaggg	gagtccAGgcagaagaagaaggg	2mis	30.24	NA.	28398345	2
EMX1-mis-2bp	gagtccgagcagaagaagaaggg	gagtTTgagcagaagaagaaggg	2mis	28.32	NA.	28398345	2
EMX1-mis-2bp	gagtccgagcagaagaagaaggg	gaACccgagcagaagaagaaggg	2mis	13.44	NA.	28398345	2
EMX1-mis-3bp	gagtccgagcagaagaagaaggg	gagtccgagcagaagaaAGGggg	3mis	0.48	NA.	28398345	3
EMX1-mis-3bp	gagtccgagcagaagaagaaggg	gagtccgagcagaaAGGgaaggg	3mis	0.48	NA.	28398345	3
EMX1-mis-3bp	gagtccgagcagaagaagaaggg	gagtccgagcaAGGgaagaaggg	3mis	0	NA.	28398345	3
EMX1-mis-3bp	gagtccgagcagaagaagaaggg	gagtccgaATGgaagaagaaggg	3mis	0	NA.	28398345	3
EMX1-mis-3bp	gagtccgagcagaagaagaaggg	gagtcTAGgcagaagaagaaggg	3mis	20.16	NA.	28398345	3
EMX1-mis-3bp	gagtccgagcagaagaagaaggg	gaACTcgagcagaagaagaaggg	3mis	0.48	NA.	28398345	3
EMX1-mis-4bp	gagtccgagcagaagaagaaggg	gagtccgagcagaagaGAGGggg	4mis	0	NA.	28398345	4
EMX1-mis-4bp	gagtccgagcagaagaagaaggg	gagtccgagcagGGAGagaaggg	4mis	0	NA.	28398345	4
EMX1-mis-4bp	gagtccgagcagaagaagaaggg	gagtccgaATGAaagaagaaggg	4mis	0	NA.	28398345	4
EMX1-mis-4bp	gagtccgagcagaagaagaaggg	gagtTTAGgcagaagaagaaggg	4mis	0	NA.	28398345	4
EMX1-mis-4bp	gagtccgagcagaagaagaaggg	gGACTcgagcagaagaagaaggg	4mis	0	NA.	28398345	4
HBB-on	gttgccccacagggcagtaacgg	gttgccccacagggcagtaacgg	On	5.2	NA.	28398345	0
HBB-mis-1bp	gttgccccacagggcagtaacgg	gttgccccacagggcagtaGcgg	1mis	4.732	NA.	28398345	1
HBB-mis-1bp	gttgccccacagggcagtaacgg	gttgccccacagggcagCaacgg	1mis	1.508	NA.	28398345	1
HBB-mis-1bp	gttgccccacagggcagtaacgg	gttgccccacagggcGgtaacgg	1mis	2.652	NA.	28398345	1
HBB-mis-1bp	gttgccccacagggcagtaacgg	gttgccccacaggAcagtaacgg	1mis	0.052	NA.	28398345	1
HBB-mis-1bp	gttgccccacagggcagtaacgg	gttgccccacaAggcagtaacgg	1mis	0.78	NA.	28398345	1
HBB-mis-1bp	gttgccccacagggcagtaacgg	gttgccccaTagggcagtaacgg	1mis	2.444	NA.	28398345	1
HBB-mis-1bp	gttgccccacagggcagtaacgg	gttgcccTacagggcagtaacgg	1mis	2.34	NA.	28398345	1
HBB-mis-1bp	gttgccccacagggcagtaacgg	gttgcTccacagggcagtaacgg	1mis	6.032	NA.	28398345	1
HBB-mis-1bp	gttgccccacagggcagtaacgg	gttAccccacagggcagtaacgg	1mis	0.624	NA.	28398345	1
HBB-mis-1bp	gttgccccacagggcagtaacgg	gCtgccccacagggcagtaacgg	1mis	1.196	NA.	28398345	1
HBB-mis-2bp	gttgccccacagggcagtaacgg	gttgccccacagggcagtGGcgg	2mis	4.056	NA.	28398345	2
HBB-mis-2bp	gttgccccacagggcagtaacgg	gttgccccacagggcaACaacgg	2mis	0.052	NA.	28398345	2
HBB-mis-2bp	gttgccccacagggcagtaacgg	gttgccccacagggTGgtaacgg	2mis	0.052	NA.	28398345	2
HBB-mis-2bp	gttgccccacagggcagtaacgg	gttgccccacagAAcagtaacgg	2mis	0.052	NA.	28398345	2
HBB-mis-2bp	gttgccccacagggcagtaacgg	gttgccccacGAggcagtaacgg	2mis	0.104	NA.	28398345	2
HBB-mis-2bp	gttgccccacagggcagtaacgg	gttgccccGTagggcagtaacgg	2mis	0.26	NA.	28398345	2
HBB-mis-2bp	gttgccccacagggcagtaacgg	gttgccTTacagggcagtaacgg	2mis	0.052	NA.	28398345	2
HBB-mis-2bp	gttgccccacagggcagtaacgg	gttgTTccacagggcagtaacgg	2mis	0.104	NA.	28398345	2
HBB-mis-2bp	gttgccccacagggcagtaacgg	gtCAccccacagggcagtaacgg	2mis	0.416	NA.	28398345	2
HBB-mis-3bp	gttgccccacagggcagtaacgg	gttgccccacagggcagCGGcgg	3mis	0.052	NA.	28398345	3
HBB-mis-3bp	gttgccccacagggcagtaacgg	gttgccccacagggTGAtaacgg	3mis	0.052	NA.	28398345	3
HBB-mis-3bp	gttgccccacagggcagtaacgg	gttgccccacaAAAcagtaacgg	3mis	0	NA.	28398345	3
HBB-mis-3bp	gttgccccacagggcagtaacgg	gttgccccGTGgggcagtaacgg	3mis	1.144	NA.	28398345	3
HBB-mis-3bp	gttgccccacagggcagtaacgg	gttgcTTTacagggcagtaacgg	3mis	0	NA.	28398345	3
HBB-mis-3bp	gttgccccacagggcagtaacgg	gtCATcccacagggcagtaacgg	3mis	0.104	NA.	28398345	3
HBB-mis-4bp	gttgccccacagggcagtaacgg	gttgccccacagggcaACGGcgg	4mis	0.052	NA.	28398345	4
HBB-mis-4bp	gttgccccacagggcagtaacgg	gttgccccacagAATGgtaacgg	4mis	0	NA.	28398345	4
HBB-mis-4bp	gttgccccacagggcagtaacgg	gttgccccGTGAggcagtaacgg	4mis	0.052	NA.	28398345	4
HBB-mis-4bp	gttgccccacagggcagtaacgg	gttgTTTTacagggcagtaacgg	4mis	0	NA.	28398345	4
HBB-mis-4bp	gttgccccacagggcagtaacgg	gAACTcccacagggcagtaacgg	4mis	0.052	NA.	28398345	4
RNF2-on	gtcatcttagtcattacctgagg	gtcatcttagtcattacctgagg	On	31	NA.	28398345	0
RNF2-mis-1bp	gtcatcttagtcattacctgagg	gtcatcttagtcattacctAagg	1mis	6.82	NA.	28398345	1
RNF2-mis-1bp	gtcatcttagtcattacctgagg	gtcatcttagtcattacTtgagg	1mis	6.2	NA.	28398345	1
RNF2-mis-1bp	gtcatcttagtcattacctgagg	gtcatcttagtcattGcctgagg	1mis	8.37	NA.	28398345	1
RNF2-mis-1bp	gtcatcttagtcattacctgagg	gtcatcttagtcaCtacctgagg	1mis	6.51	NA.	28398345	1
RNF2-mis-1bp	gtcatcttagtcattacctgagg	gtcatcttagtTattacctgagg	1mis	22.01	NA.	28398345	1
RNF2-mis-1bp	gtcatcttagtcattacctgagg	gtcatcttaAtcattacctgagg	1mis	4.03	NA.	28398345	1
RNF2-mis-1bp	gtcatcttagtcattacctgagg	gtcatctCagtcattacctgagg	1mis	7.13	NA.	28398345	1
RNF2-mis-1bp	gtcatcttagtcattacctgagg	gtcatTttagtcattacctgagg	1mis	20.15	NA.	28398345	1
RNF2-mis-1bp	gtcatcttagtcattacctgagg	gtcGtcttagtcattacctgagg	1mis	31.93	NA.	28398345	1
RNF2-mis-1bp	gtcatcttagtcattacctgagg	gCcatcttagtcattacctgagg	1mis	27.59	NA.	28398345	1
RNF2-mis-2bp	gtcatcttagtcattacctgagg	gtcatcttagtcattaccCAagg	2mis	0	NA.	28398345	2
RNF2-mis-2bp	gtcatcttagtcattacctgagg	gtcatcttagtcattaTTtgagg	2mis	0	NA.	28398345	2
RNF2-mis-2bp	gtcatcttagtcattacctgagg	gtcatcttagtcatCGcctgagg	2mis	0	NA.	28398345	2
RNF2-mis-2bp	gtcatcttagtcattacctgagg	gtcatcttagtcGCtacctgagg	2mis	0.31	NA.	28398345	2
RNF2-mis-2bp	gtcatcttagtcattacctgagg	gtcatcttagCTattacctgagg	2mis	0.62	NA.	28398345	2
RNF2-mis-2bp	gtcatcttagtcattacctgagg	gtcatcttGAtcattacctgagg	2mis	2.17	NA.	28398345	2
RNF2-mis-2bp	gtcatcttagtcattacctgagg	gtcatcCCagtcattacctgagg	2mis	9.61	NA.	28398345	2
RNF2-mis-2bp	gtcatcttagtcattacctgagg	gtcaCTttagtcattacctgagg	2mis	4.96	NA.	28398345	2
RNF2-mis-2bp	gtcatcttagtcattacctgagg	gtTGtcttagtcattacctgagg	2mis	17.05	NA.	28398345	2
RNF2-mis-3bp	gtcatcttagtcattacctgagg	gtcatcttagtcattacTCAagg	3mis	0	NA.	28398345	3
RNF2-mis-3bp	gtcatcttagtcattacctgagg	gtcatcttagtcatCGTctgagg	3mis	0	NA.	28398345	3
RNF2-mis-3bp	gtcatcttagtcattacctgagg	gtcatcttagtTGCtacctgagg	3mis	0	NA.	28398345	3
RNF2-mis-3bp	gtcatcttagtcattacctgagg	gtcatcttGACcattacctgagg	3mis	0	NA.	28398345	3
RNF2-mis-3bp	gtcatcttagtcattacctgagg	gtcatTCCagtcattacctgagg	3mis	0.31	NA.	28398345	3
RNF2-mis-3bp	gtcatcttagtcattacctgagg	gtTGCcttagtcattacctgagg	3mis	0.62	NA.	28398345	3
RNF2-mis-4bp	gtcatcttagtcattacctgagg	gtcatcttagtcattaTTCAagg	4mis	0	NA.	28398345	4
RNF2-mis-4bp	gtcatcttagtcattacctgagg	gtcatcttagtcGCCGcctgagg	4mis	0	NA.	28398345	4
RNF2-mis-4bp	gtcatcttagtcattacctgagg	gtcatcttGACTattacctgagg	4mis	0	NA.	28398345	4
RNF2-mis-4bp	gtcatcttagtcattacctgagg	gtcaCTCCagtcattacctgagg	4mis	0.31	NA.	28398345	4
RNF2-mis-4bp	gtcatcttagtcattacctgagg	gCTGCcttagtcattacctgagg	4mis	0	NA.	28398345	4
HEK2-on	GAACACAAAGCATAGACTGCGGG	GAACACAAAGCATAGACTGCGGG	On	84.2	NA.	30833658	0
HEK2-mis-1bp	GAACACAAAGCATAGACTGCGGG	GgACACAAAGCATAGACTGCGGG	1mis	80.99	NA.	30833658	1
HEK2-mis-1bp	GAACACAAAGCATAGACTGCGGG	GAAtACAAAGCATAGACTGCGGG	1mis	81.51	NA.	30833658	1
HEK2-mis-1bp	GAACACAAAGCATAGACTGCGGG	GAACAtAAAGCATAGACTGCGGG	1mis	77.98	NA.	30833658	1
HEK2-mis-1bp	GAACACAAAGCATAGACTGCGGG	GAACACAgAGCATAGACTGCGGG	1mis	80.94	NA.	30833658	1
HEK2-mis-1bp	GAACACAAAGCATAGACTGCGGG	GAACACAAAaCATAGACTGCGGG	1mis	77.51	NA.	30833658	1
HEK2-mis-1bp	GAACACAAAGCATAGACTGCGGG	GAACACAAAGCgTAGACTGCGGG	1mis	81.23	NA.	30833658	1
HEK2-mis-1bp	GAACACAAAGCATAGACTGCGGG	GAACACAAAGCATgGACTGCGGG	1mis	66.25	NA.	30833658	1
HEK2-mis-1bp	GAACACAAAGCATAGACTGCGGG	GAACACAAAGCATAGgCTGCGGG	1mis	74.33	NA.	30833658	1
HEK2-mis-1bp	GAACACAAAGCATAGACTGCGGG	GAACACAAAGCATAGACcGCGGG	1mis	81.18	NA.	30833658	1
HEK2-mis-1bp	GAACACAAAGCATAGACTGCGGG	GAACACAAAGCATAGACTGtGGG	1mis	73.01	NA.	30833658	1
HEK2-mis-2bp	GAACACAAAGCATAGACTGCGGG	GAgtACAAAGCATAGACTGCGGG	2mis	69.18	NA.	30833658	2
HEK2-mis-2bp	GAACACAAAGCATAGACTGCGGG	GAACgtAAAGCATAGACTGCGGG	2mis	75.35	NA.	30833658	2
HEK2-mis-2bp	GAACACAAAGCATAGACTGCGGG	GAACACggAGCATAGACTGCGGG	2mis	80.95	NA.	30833658	2
HEK2-mis-2bp	GAACACAAAGCATAGACTGCGGG	GAACACAAgaCATAGACTGCGGG	2mis	71.33	NA.	30833658	2
HEK2-mis-2bp	GAACACAAAGCATAGACTGCGGG	GAACACAAAGtgTAGACTGCGGG	2mis	76.05	NA.	30833658	2
HEK2-mis-2bp	GAACACAAAGCATAGACTGCGGG	GAACACAAAGCAcgGACTGCGGG	2mis	1.1	NA.	30833658	2
HEK2-mis-2bp	GAACACAAAGCATAGACTGCGGG	GAACACAAAGCATAagCTGCGGG	2mis	23.86	NA.	30833658	2
HEK2-mis-2bp	GAACACAAAGCATAGACTGCGGG	GAACACAAAGCATAGAtcGCGGG	2mis	14.18	NA.	30833658	2
HEK2-mis-2bp	GAACACAAAGCATAGACTGCGGG	GAACACAAAGCATAGACTatGGG	2mis	4.27	NA.	30833658	2
HEK2-mis-3bp	GAACACAAAGCATAGACTGCGGG	GAgtgCAAAGCATAGACTGCGGG	3mis	13.68	NA.	30833658	3
HEK2-mis-3bp	GAACACAAAGCATAGACTGCGGG	GAACAtggAGCATAGACTGCGGG	3mis	74.3	NA.	30833658	3
HEK2-mis-3bp	GAACACAAAGCATAGACTGCGGG	GAACACAAgatATAGACTGCGGG	3mis	7.76	NA.	30833658	3
HEK2-mis-3bp	GAACACAAAGCATAGACTGCGGG	GAACACAAAGCgcgGACTGCGGG	3mis	0.75	NA.	30833658	3
HEK2-mis-3bp	GAACACAAAGCATAGACTGCGGG	GAACACAAAGCATAagtTGCGGG	3mis	0.19	NA.	30833658	3
HEK2-mis-3bp	GAACACAAAGCATAGACTGCGGG	GAACACAAAGCATAGACcatGGG	3mis	0.52	NA.	30833658	3
HEK2-mis-4bp	GAACACAAAGCATAGACTGCGGG	GggtgCAAAGCATAGACTGCGGG	4mis	4.53	NA.	30833658	4
HEK2-mis-4bp	GAACACAAAGCATAGACTGCGGG	GAACgtggAGCATAGACTGCGGG	4mis	15	NA.	30833658	4
HEK2-mis-4bp	GAACACAAAGCATAGACTGCGGG	GAACACAAgatgTAGACTGCGGG	4mis	1.18	NA.	30833658	4
HEK2-mis-4bp	GAACACAAAGCATAGACTGCGGG	GAACACAAAGCAcgagCTGCGGG	4mis	0.18	NA.	30833658	4
HEK2-mis-4bp	GAACACAAAGCATAGACTGCGGG	GAACACAAAGCATAGAtcatGGG	4mis	0.19	NA.	30833658	4
HEK3-on	GGCCCAGACTGAGCACGTGATGG	GGCCCAGACTGAGCACGTGATGG	On	76.33	NA.	30833658	0
HEK3-mis-1bp	GGCCCAGACTGAGCACGTGATGG	GaCCCAGACTGAGCACGTGATGG	1mis	67.85	NA.	30833658	1
HEK3-mis-1bp	GGCCCAGACTGAGCACGTGATGG	GGCtCAGACTGAGCACGTGATGG	1mis	50.8	NA.	30833658	1
HEK3-mis-1bp	GGCCCAGACTGAGCACGTGATGG	GGCCCgGACTGAGCACGTGATGG	1mis	74.92	NA.	30833658	1
HEK3-mis-1bp	GGCCCAGACTGAGCACGTGATGG	GGCCCAGgCTGAGCACGTGATGG	1mis	71.77	NA.	30833658	1
HEK3-mis-1bp	GGCCCAGACTGAGCACGTGATGG	GGCCCAGACcGAGCACGTGATGG	1mis	60.41	NA.	30833658	1
HEK3-mis-1bp	GGCCCAGACTGAGCACGTGATGG	GGCCCAGACTGgGCACGTGATGG	1mis	72	NA.	30833658	1
HEK3-mis-1bp	GGCCCAGACTGAGCACGTGATGG	GGCCCAGACTGAGtACGTGATGG	1mis	23.39	NA.	30833658	1
HEK3-mis-1bp	GGCCCAGACTGAGCACGTGATGG	GGCCCAGACTGAGCAtGTGATGG	1mis	43.94	NA.	30833658	1
HEK3-mis-1bp	GGCCCAGACTGAGCACGTGATGG	GGCCCAGACTGAGCACGcGATGG	1mis	66.11	NA.	30833658	1
HEK3-mis-1bp	GGCCCAGACTGAGCACGTGATGG	GGCCCAGACTGAGCACGTGgTGG	1mis	72.75	NA.	30833658	1
HEK3-mis-2bp	GGCCCAGACTGAGCACGTGATGG	GGttCAGACTGAGCACGTGATGG	2mis	2.11	NA.	30833658	2
HEK3-mis-2bp	GGCCCAGACTGAGCACGTGATGG	GGCCtgGACTGAGCACGTGATGG	2mis	49.37	NA.	30833658	2
HEK3-mis-2bp	GGCCCAGACTGAGCACGTGATGG	GGCCCAagCTGAGCACGTGATGG	2mis	6.68	NA.	30833658	2
HEK3-mis-2bp	GGCCCAGACTGAGCACGTGATGG	GGCCCAGAtcGAGCACGTGATGG	2mis	12.28	NA.	30833658	2
HEK3-mis-2bp	GGCCCAGACTGAGCACGTGATGG	GGCCCAGACTagGCACGTGATGG	2mis	3.98	NA.	30833658	2
HEK3-mis-2bp	GGCCCAGACTGAGCACGTGATGG	GGCCCAGACTGAatACGTGATGG	2mis	0.19	NA.	30833658	2
HEK3-mis-2bp	GGCCCAGACTGAGCACGTGATGG	GGCCCAGACTGAGCgtGTGATGG	2mis	0.64	NA.	30833658	2
HEK3-mis-2bp	GGCCCAGACTGAGCACGTGATGG	GGCCCAGACTGAGCACacGATGG	2mis	1.53	NA.	30833658	2
HEK3-mis-2bp	GGCCCAGACTGAGCACGTGATGG	GGCCCAGACTGAGCACGTagTGG	2mis	10.61	NA.	30833658	2
HEK3-mis-3bp	GGCCCAGACTGAGCACGTGATGG	GGtttAGACTGAGCACGTGATGG	3mis	0.15	NA.	30833658	3
HEK3-mis-3bp	GGCCCAGACTGAGCACGTGATGG	GGCCCgagCTGAGCACGTGATGG	3mis	16.86	NA.	30833658	3
HEK3-mis-3bp	GGCCCAGACTGAGCACGTGATGG	GGCCCAGAtcaAGCACGTGATGG	3mis	0.21	NA.	30833658	3
HEK3-mis-3bp	GGCCCAGACTGAGCACGTGATGG	GGCCCAGACTGgatACGTGATGG	3mis	0.27	NA.	30833658	3
HEK3-mis-3bp	GGCCCAGACTGAGCACGTGATGG	GGCCCAGACTGAGCgtaTGATGG	3mis	0.18	NA.	30833658	3
HEK3-mis-3bp	GGCCCAGACTGAGCACGTGATGG	GGCCCAGACTGAGCACGcagTGG	3mis	0.22	NA.	30833658	3
HEK3-mis-4bp	GGCCCAGACTGAGCACGTGATGG	GatttAGACTGAGCACGTGATGG	4mis	0.17	NA.	30833658	4
HEK3-mis-4bp	GGCCCAGACTGAGCACGTGATGG	GGCCtgagCTGAGCACGTGATGG	4mis	0.13	NA.	30833658	4
HEK3-mis-4bp	GGCCCAGACTGAGCACGTGATGG	GGCCCAGAtcagGCACGTGATGG	4mis	0.2	NA.	30833658	4
HEK3-mis-4bp	GGCCCAGACTGAGCACGTGATGG	GGCCCAGACTGAatgtGTGATGG	4mis	0.12	NA.	30833658	4
HEK3-mis-4bp	GGCCCAGACTGAGCACGTGATGG	GGCCCAGACTGAGCACacagTGG	4mis	0.25	NA.	30833658	4
RNF2-on	GTCATCTTAGTCATTACCTGAGG	GTCATCTTAGTCATTACCTGAGG	On	72.17	NA.	30833658	0
RNF2-mis-1bp	GTCATCTTAGTCATTACCTGAGG	GcCATCTTAGTCATTACCTGAGG	1mis	65.55	NA.	30833658	1
RNF2-mis-1bp	GTCATCTTAGTCATTACCTGAGG	GTCgTCTTAGTCATTACCTGAGG	1mis	70.67	NA.	30833658	1
RNF2-mis-1bp	GTCATCTTAGTCATTACCTGAGG	GTCATtTTAGTCATTACCTGAGG	1mis	56.95	NA.	30833658	1
RNF2-mis-1bp	GTCATCTTAGTCATTACCTGAGG	GTCATCTcAGTCATTACCTGAGG	1mis	62.12	NA.	30833658	1
RNF2-mis-1bp	GTCATCTTAGTCATTACCTGAGG	GTCATCTTAaTCATTACCTGAGG	1mis	16.41	NA.	30833658	1
RNF2-mis-1bp	GTCATCTTAGTCATTACCTGAGG	GTCATCTTAGTtATTACCTGAGG	1mis	60.08	NA.	30833658	1
RNF2-mis-1bp	GTCATCTTAGTCATTACCTGAGG	GTCATCTTAGTCAcTACCTGAGG	1mis	25.2	NA.	30833658	1
RNF2-mis-1bp	GTCATCTTAGTCATTACCTGAGG	GTCATCTTAGTCATTgCCTGAGG	1mis	36.77	NA.	30833658	1
RNF2-mis-1bp	GTCATCTTAGTCATTACCTGAGG	GTCATCTTAGTCATTACtTGAGG	1mis	19.42	NA.	30833658	1
RNF2-mis-1bp	GTCATCTTAGTCATTACCTGAGG	GTCATCTTAGTCATTACCTaAGG	1mis	31.08	NA.	30833658	1
RNF2-mis-2bp	GTCATCTTAGTCATTACCTGAGG	GTtgTCTTAGTCATTACCTGAGG	2mis	47.48	NA.	30833658	2
RNF2-mis-2bp	GTCATCTTAGTCATTACCTGAGG	GTCActTTAGTCATTACCTGAGG	2mis	15.33	NA.	30833658	2
RNF2-mis-2bp	GTCATCTTAGTCATTACCTGAGG	GTCATCccAGTCATTACCTGAGG	2mis	34.05	NA.	30833658	2
RNF2-mis-2bp	GTCATCTTAGTCATTACCTGAGG	GTCATCTTgaTCATTACCTGAGG	2mis	5.97	NA.	30833658	2
RNF2-mis-2bp	GTCATCTTAGTCATTACCTGAGG	GTCATCTTAGctATTACCTGAGG	2mis	2.19	NA.	30833658	2
RNF2-mis-2bp	GTCATCTTAGTCATTACCTGAGG	GTCATCTTAGTCgcTACCTGAGG	2mis	1.67	NA.	30833658	2
RNF2-mis-2bp	GTCATCTTAGTCATTACCTGAGG	GTCATCTTAGTCATcgCCTGAGG	2mis	0.33	NA.	30833658	2
RNF2-mis-2bp	GTCATCTTAGTCATTACCTGAGG	GTCATCTTAGTCATTAttTGAGG	2mis	0.13	NA.	30833658	2
RNF2-mis-2bp	GTCATCTTAGTCATTACCTGAGG	GTCATCTTAGTCATTACCcaAGG	2mis	0.37	NA.	30833658	2
RNF2-mis-3bp	GTCATCTTAGTCATTACCTGAGG	GTtgcCTTAGTCATTACCTGAGG	3mis	1.13	NA.	30833658	3
RNF2-mis-3bp	GTCATCTTAGTCATTACCTGAGG	GTCATtccAGTCATTACCTGAGG	3mis	0.65	NA.	30833658	3
RNF2-mis-3bp	GTCATCTTAGTCATTACCTGAGG	GTCATCTTgacCATTACCTGAGG	3mis	0.23	NA.	30833658	3
RNF2-mis-3bp	GTCATCTTAGTCATTACCTGAGG	GTCATCTTAGTtgcTACCTGAGG	3mis	0.27	NA.	30833658	3
RNF2-mis-3bp	GTCATCTTAGTCATTACCTGAGG	GTCATCTTAGTCATcgtCTGAGG	3mis	0.16	NA.	30833658	3
RNF2-mis-3bp	GTCATCTTAGTCATTACCTGAGG	GTCATCTTAGTCATTACtcaAGG	3mis	0.2	NA.	30833658	3
RNF2-mis-4bp	GTCATCTTAGTCATTACCTGAGG	GctgcCTTAGTCATTACCTGAGG	4mis	0.27	NA.	30833658	4
RNF2-mis-4bp	GTCATCTTAGTCATTACCTGAGG	GTCActccAGTCATTACCTGAGG	4mis	0.6	NA.	30833658	4
RNF2-mis-4bp	GTCATCTTAGTCATTACCTGAGG	GTCATCTTgactATTACCTGAGG	4mis	0.11	NA.	30833658	4
RNF2-mis-4bp	GTCATCTTAGTCATTACCTGAGG	GTCATCTTAGTCgccgCCTGAGG	4mis	0.2	NA.	30833658	4
RNF2-mis-4bp	GTCATCTTAGTCATTACCTGAGG	GTCATCTTAGTCATTAttcaAGG	4mis	0.16	NA.	30833658	4
HEK2_004	GAACACAAAGCATAGACTGCGGG	GAACACAAtGCATAGAtTGCCGG	2mis	0.18	0.07	30833658	2
HEK2_003	GAACACAAAGCATAGACTGCGGG	GAAtACtAAGCATAGACTcCAGG	3mis	0.04	0.03	30833658	3
HEK2_009	GAACACAAAGCATAGACTGCGGG	GAACACAAAGtATAGAaTGCTAG	3mis	0	0	30833658	3
HEK2_010	GAACACAAAGCATAGACTGCGGG	GgACACAAAGCtTAGACTcCAGG	3mis	0.03	0.03	30833658	3
HEK2_025	GAACACAAAGCATAGACTGCGGG	GtAaACAAAGCATAGACTGaGGG	3mis	0.05	0.03	30833658	3
HEK2_028	GAACACAAAGCATAGACTGCGGG	GAAaACAAAaCATAGAgTGCTGG	3mis	0.02	0.03	30833658	3
HEK2_032	GAACACAAAGCATAGACTGCGGG	cAAtACAAAGgATAGACTGCAGG	3mis	0.06	0.04	30833658	3
HEK2_034	GAACACAAAGCATAGACTGCGGG	GAAttCAAAGCATAGAtTGCAGG	3mis	0.13	0.07	30833658	3
HEK2_050	GAACACAAAGCATAGACTGCGGG	GAAttCAAAGCATAGAtTGCAGG	3mis	0	0	30833658	3
HEK2_121	GAACACAAAGCATAGACTGCGGG	GAAttCAAAGCATgGACTGCAGG	3mis	0.1	0.05	30833658	3
HEK2_005	GAACACAAAGCATAGACTGCGGG	aAACACAgAGCAcAGACTGCTGA	4mis	0	0	30833658	4
HEK2_008	GAACACAAAGCATAGACTGCGGG	aAACAtAAAGaATAGACTGCAAG	4mis	0.03	0.03	30833658	4
HEK2_011	GAACACAAAGCATAGACTGCGGG	GAAgAtAAAGCATAGACTctAGG	4mis	0	0	30833658	4
HEK2_015	GAACACAAAGCATAGACTGCGGG	GAAaACAAAGCAaAGAaaGCAGG	4mis	0	0	30833658	4
HEK2_017	GAACACAAAGCATAGACTGCGGG	atACACAgAGCAaAGACTGCAGG	4mis	0	0	30833658	4
HEK2_018	GAACACAAAGCATAGACTGCGGG	aAACAtAAAGCcTAGACTGaCGG	4mis	0.06	0.08	30833658	4
HEK2_019	GAACACAAAGCATAGACTGCGGG	aAAaACAAAGCgTAGACTGtGGG	4mis	0	0	30833658	4
HEK2_020	GAACACAAAGCATAGACTGCGGG	GgACAaAAAGCATAGACTcaAGG	4mis	0.03	0.02	30833658	4
HEK2_022	GAACACAAAGCATAGACTGCGGG	GAACACAgcaCATAaACTGCAGG	4mis	0.08	0.08	30833658	4
HEK2_024	GAACACAAAGCATAGACTGCGGG	aAAtACAAtGCATAGACTGCTAG	4mis	0.06	0.08	30833658	4
HEK2_027	GAACACAAAGCATAGACTGCGGG	ccAaACAAAaCATAGACTGCTGG	4mis	0.03	0.06	30833658	4
HEK2_031	GAACACAAAGCATAGACTGCGGG	aAACAgAAAGCATgGACTGCGGA	4mis	0.03	0.02	30833658	4
HEK2_033	GAACACAAAGCATAGACTGCGGG	agACACAcAGCAcAGACTGCAGG	4mis	0.04	0.07	30833658	4
HEK2_042	GAACACAAAGCATAGACTGCGGG	GAAaACAAAcCAcAGACTGgGGG	4mis	0.11	0.07	30833658	4
HEK2_044	GAACACAAAGCATAGACTGCGGG	GAAtACAtAaCATAGACTGgGGG	4mis	0.03	0.08	30833658	4
HEK2_052	GAACACAAAGCATAGACTGCGGG	aAACACAtAGCAcAGcCTGCAGG	4mis	0.02	0.03	30833658	4
HEK2_079	GAACACAAAGCATAGACTGCGGG	ccACACcAAGCATAGACTtCTGG	4mis	0	0	30833658	4
HEK2_092	GAACACAAAGCATAGACTGCGGG	tAACACAAAGacTAaACTGCAGG	4mis	0.11	0.12	30833658	4
HEK2_093	GAACACAAAGCATAGACTGCGGG	tAcCACgAAGCATAGACTGtAGG	4mis	0.13	0.14	30833658	4
HEK2_105	GAACACAAAGCATAGACTGCGGG	tAtCAgAAAGCAcAGACTGCGGG	4mis	0.07	0.08	30833658	4
HEK2_106	GAACACAAAGCATAGACTGCGGG	GAACAacAAGgATAaACTGCCGG	4mis	0.03	0.06	30833658	4
HEK2_110	GAACACAAAGCATAGACTGCGGG	GAAtgCcAAGCATAaACTGCAGG	4mis	0.02	0.04	30833658	4
HEK2_119	GAACACAAAGCATAGACTGCGGG	GgACACAgAGtATAGACTGaGGG	4mis	0.05	0.05	30833658	4
HEK2_139	GAACACAAAGCATAGACTGCGGG	tAAaACAAAGaAcAGACTGCTGG	4mis	0.03	0.02	30833658	4
HEK2_029	GAACACAAAGCATAGACTGCGGG	aAtCAaAtAGCATAGACTGCATG	5mis	0	0	30833658	5
HEK2_101	GAACACAAAGCATAGACTGCGGG	aAAgctAcAGCATAGACTGCAAG	6mis	0.06	0.07	30833658	6
HEK2_030	GAACACAAAGCATAGACTGCGGG	GAACACAAAcatagtACTGaAGG	7mis	0	0	30833658	7
HEK2_145	GAACACAAAGCATAGACTGCGGG	tActAtggtGCATAGACTGCTGG	7mis	0	0	30833658	7
HEK2_001	GAACACAAAGCATAGACTGCGGG	GAACAC-AAGCAcAGACTGaAGG	mix	0.04	0.06	30833658	4
HEK2_002	GAACACAAAGCATAGACTGCGGG	GAACACA-tGCATAGACTGCTAG	mix	0.04	0.04	30833658	3
HEK2_014	GAACACAAAGCATAGACTGCGGG	GAACACAtA-CATAGACaGCTGG	mix	0.11	0.18	30833658	4
HEK2_023	GAACACAAAGCATAGACTGCGGG	aAACACtAA-CATAGACTGCAGG	mix	0	0	30833658	4
HEK2_026	GAACACAAAGCATAGACTGCGGG	GAACA-tAAtCAcAGACTGCTGG	mix	0.08	0.08	30833658	5
HEK2_099	GAACACAAAGCATAGACTGCGGG	GAACACAcA-CAcAGACTGaGGG	mix	0	0	30833658	5
HEK2_on	GAACACAAAGCATAGACTGCGGG	GAACACAAAGCATAGACTGCGGG	On	74.03	0.06	30833658	0
RNF2-4	GTCATCTTAGTCATTACCTGAGG	GTaATaTTAGTCATTACCgGTGG	3mis	0	0	30833658	3
RNF2-5	GTCATCTTAGTCATTACCTGAGG	GTCATCcTAGTCATTtaCTGGGG	3mis	0.12	0.1	30833658	3
RNF2-6	GTCATCTTAGTCATTACCTGAGG	aTCAcCTTAGcCATTACCaGGGG	4mis	0.1	0.09	30833658	4
RNF2-8	GTCATCTTAGTCATTACCTGAGG	GTCAcaTTAGcCATTACCTGTGA	4mis	0.05	0.04	30833658	4
RNF2-15	GTCATCTTAGTCATTACCTGAGG	aTCATCTTcaTCATTACaTGAGG	4mis	0.09	0.11	30833658	4
RNF2-19	GTCATCTTAGTCATTACCTGAGG	tTaATCTTAGTCATTACtTtTGG	4mis	0.06	0.06	30833658	4
RNF2-20	GTCATCTTAGTCATTACCTGAGG	aTCATCaTcGTCATTAtCTGGGG	4mis	0.05	0.06	30833658	4
RNF2-24	GTCATCTTAGTCATTACCTGAGG	tcCATCTcAcTCATTACCTGAGG	4mis	0.05	0.02	30833658	4
RNF2-27	GTCATCTTAGTCATTACCTGAGG	GcCAcCTcAGTCATTAgCTGGGG	4mis	0.06	0.06	30833658	4
RNF2-41	GTCATCTTAGTCATTACCTGAGG	aTtATtTTAGTCATTACCTtTGG	4mis	0	0	30833658	4
RNF2-1	GTCATCTTAGTCATTACCTGAGG	tcaccaTTAGTCATTACCTGCTG	7mis	0.09	0.14	30833658	7
RNF2-7	GTCATCTTAGTCATTACCTGAGG	GTCA-CTTAGTCATTgCCTGTGG	mix	0.07	0.05	30833658	3
RNF2-on	GTCATCTTAGTCATTACCTGAGG	GTCATCTTAGTCATTACCTGAGG	On	78.82	0.05	30833658	0
TYRO3-on	GGCCACACTAGCGTTGCTGCTGG	GGCCACACTAGCGTTGCTGCTGG	On	39.78	0.08	30833658	0
TYRO3-1	GGCCACACTAGCGTTGCTGCTGG	GGCCACACTAGtGTTGCcGCTGG	2mis	3.84	0.07	30833658	2
TYRO3-3	GGCCACACTAGCGTTGCTGCTGG	GGCCACACcAGCcTTGCTGtCGG	3mis	0.27	0.18	30833658	3
TYRO3-4	GGCCACACTAGCGTTGCTGCTGG	GGCCAC--TAGCGTTGCTcCAGG	mix	0.16	0.15	30833658	5
TYRO3-5	GGCCACACTAGCGTTGCTGCTGG	GGCCACACTgaCcTTGCTGCTGG	3mis	0.1	0.09	30833658	3
TYRO3-6	GGCCACACTAGCGTTGCTGCTGG	ttCCACAC-AGCtTTGCTGCTGG	mix	0.06	0.08	30833658	5
TYRO3-7	GGCCACACTAGCGTTGCTGCTGG	GGCCAC-CTAGgGTTGCTGCTGG	mix	0.38	0.51	30833658	3
TYRO3-8	GGCCACACTAGCGTTGCTGCTGG	ccaCcCtCTAGCaTTGCTGCTGG	6mis	0.19	0.26	30833658	6
TYRO3-9	GGCCACACTAGCGTTGCTGCTGG	cctaACACcAaCGTTGCTGCTGG	6mis	0.1	0.06	30833658	6
TYRO3-10	GGCCACACTAGCGTTGCTGCTGG	ctgagCtCTAGCaTTGCTGCTGG	7mis	0.02	0.05	30833658	7
TYRO3-11	GGCCACACTAGCGTTGCTGCTGG	GGCatataTAGCaTTGCTGCTGG	6mis	0	0	30833658	6
TYRO3-12	GGCCACACTAGCGTTGCTGCTGG	GaaCACACTAaCaTTGCTGtGGG	5mis	0.16	0.19	30833658	5
WEE1-2	GTCGAGATGTTCTATTACTCTGG	GTCGAGATGTTCTATTACTCTGG	On	9.95	0.11	30833658	0
WEE1-1	GTCGAGATGTTCTATTACTCTGG	tTaGAGATGTTCTATTAtTCCGG	3mis	0	0	30833658	3
WEE1-3	GTCGAGATGTTCTATTACTCTGG	GagGAGATGcTCTATTACTCCGG	3mis	0	0	30833658	3
WEE1-4	GTCGAGATGTTCTATTACTCTGG	aTCaAGATGaaCTATTACTCTGG	4mis	0.03	0.06	30833658	4
WEE1-5	GTCGAGATGTTCTATTACTCTGG	GTgGAGATGTTaTgTTACTCTGG	3mis	0	0	30833658	3
WEE1-6	GTCGAGATGTTCTATTACTCTGG	GaCataATGTTCTATTACTCAAG	5mis	0.05	0.06	30833658	5
WEE1-7	GTCGAGATGTTCTATTACTCTGG	taatAGATGTTCTATTACTaAGG	5mis	0	0	30833658	5
WEE1-8	GTCGAGATGTTCTATTACTCTGG	aTtaAGATGTTCTATTAaTaGGG	5mis	0	0	30833658	5
WEE1-9	GTCGAGATGTTCTATTACTCTGG	cagctaATGTaaTATTACTCAGG	8mis	0.17	0.12	30833658	8
WEE1-10	GTCGAGATGTTCTATTACTCTGG	aTCaAGATaTTCTATTACTgGGG	4mis	0.15	0.17	30833658	4
WEE1-11	GTCGAGATGTTCTATTACTCTGG	tcttAtATtTTCTATTACTCAGG	6mis	0	0	30833658	6
WEE1-13	GTCGAGATGTTCTATTACTCTGG	GTaGAGATGTTCTcTaACTCAGG	3mis	0	0	30833658	3
WEE1-14	GTCGAGATGTTCTATTACTCTGG	cTCttttatTTCTATTACTCTGG	7mis	0.13	0.13	30833658	7
WEE1-15	GTCGAGATGTTCTATTACTCTGG	aatataATaTTCTATTACTCAGG	7mis	0	0	30833658	7
WEE1-17	GTCGAGATGTTCTATTACTCTGG	GgCtActgtcTCTATTACTCAGG	7mis	0.2	0.13	30833658	7
WEE1-18	GTCGAGATGTTCTATTACTCTGG	aTttAGATaTTCTATTACTCTGA	5mis	0	0	30833658	5
WEE1-19	GTCGAGATGTTCTATTACTCTGG	cTttAagataTCTATTACTCTGG	8mis	0	0	30833658	8
WEE1-20	GTCGAGATGTTCTATTACTCTGG	caaGAGAcGcTCTATcACTCAGG	6mis	0	0	30833658	6
WEE1-21	GTCGAGATGTTCTATTACTCTGG	aaacAGcTGTTCTATTACTCAGG	5mis	0.19	0.27	30833658	5
EphB4-03	GCAGAATATTCGGACAAACACGG	GCAGAATATcaGGACAAACAATG	3mis	0.3	0.26	30833658	3
EphB4-14	GCAGAATATTCGGACAAACACGG	GCtGAATATTgGGACAAtCATGG	3mis	0.13	0.1	30833658	3
EphB4-04	GCAGAATATTCGGACAAACACGG	aCAGAATATTCaGACAAtCACAG	4mis	0.06	0.05	30833658	4
EphB4-07	GCAGAATATTCGGACAAACACGG	GCAGAATtTaaGGACAAgCAAGG	4mis	0.1	0.09	30833658	4
EphB4-11	GCAGAATATTCGGACAAACACGG	aCAtAATATTCaaACAAACAGGG	4mis	0.16	0.16	30833658	4
EphB4-20	GCAGAATATTCGGACAAACACGG	tgAGAATATgCGGACAAACACAG	4mis	0	0	30833658	4
EphB4-26	GCAGAATATTCGGACAAACACGG	ttAGAATATTCctACAAACAAGG	4mis	0	0	30833658	4
EphB4-16	GCAGAATATTCGGACAAACACGG	aCAGAATATaaGaACAAAtATGG	5mis	0.11	0.13	30833658	5
EphB4-17	GCAGAATATTCGGACAAACACGG	atAGAATAaTCaGACAAAaAAGG	5mis	0	0	30833658	5
EphB4-30	GCAGAATATTCGGACAAACACGG	GCAGAAataTttGACAAACAAGG	5mis	0.04	0.03	30833658	5
EphB4-39	GCAGAATATTCGGACAAACACGG	agAGAATATagGGACAAAtAAGG	5mis	0	0	30833658	5
EphB4-10	GCAGAATATTCGGACAAACACGG	ttAatATATaaGGACAAACATGG	6mis	0	0	30833658	6
EphB4-12	GCAGAATATTCGGACAAACACGG	aatGAATAaagGGACAAACAGGG	6mis	0	0	30833658	6
EphB4-22	GCAGAATATTCGGACAAACACGG	caAtAATAaaaGGACAAACATGG	6mis	0	0	30833658	6
EphB4-23	GCAGAATATTCGGACAAACACGG	aCAGgATAaaaGGACAAAtATGG	6mis	0.05	0.05	30833658	6
EphB4-25	GCAGAATATTCGGACAAACACGG	atAGAATAagaaGACAAACATGG	6mis	0	0	30833658	6
EphB4-35	GCAGAATATTCGGACAAACACGG	aCAGAActacgaGACAAACACGG	7mis	0.31	0.2	30833658	7
EphB4-19	GCAGAATATTCGGACAAACACGG	GacagtgAaTaGGACAAACATGG	8mis	0.1	0.1	30833658	8
EphB4-33	GCAGAATATTCGGACAAACACGG	aacaAATgcaaGGACAAACATGG	8mis	0.11	0.15	30833658	8
EphB4-05	GCAGAATATTCGGACAAACACGG	GCAGtA-AaTaaGACAAACAAGG	mix	0.09	0.08	30833658	6
EphB4-08	GCAGAATATTCGGACAAACACGG	GCAGAATA--aGGACAAACATGG	mix	0.14	0.07	30833658	5
EphB4-13	GCAGAATATTCGGACAAACACGG	tCAG-ATATaaGGACAAACATGG	mix	0.09	0.11	30833658	5
EphB4-18	GCAGAATATTCGGACAAACACGG	GCAG-ATAaagGGACAAACATGG	mix	0.3	0.35	30833658	5
EphB4-28	GCAGAATATTCGGACAAACACGG	GCAGAA-AaTaGGACAAtCACGG	mix	0.13	0.12	30833658	5
EphB4-29	GCAGAATATTCGGACAAACACGG	agAGAATATa-GGACAAACtTGG	mix	0	0	30833658	6
EphB4-31	GCAGAATATTCGGACAAACACGG	aaAGAATATa-GaACAAACAGGG	mix	0	0	30833658	6
EphB4-32	GCAGAATATTCGGACAAACACGG	aCAGAA-ATaCGaACAAACATGG	mix	0.01	0.03	30833658	5
EphB4-34	GCAGAATATTCGGACAAACACGG	aCActAT-TTaaGACAAACAGGG	mix	0.27	0.21	30833658	7
EphB4-37	GCAGAATATTCGGACAAACACGG	taAGAATAT-aGGACAAACAGGA	mix	0	0	30833658	6
EphB4-38	GCAGAATATTCGGACAAACACGG	cCAGAATATTa-GACAAACATGG	mix	0.4	0.43	30833658	4
EphB4-on	GCAGAATATTCGGACAAACACGG	GCAGAATATTCGGACAAACACGG	On	0.17	0.14	30833658	0
HPRT_E6-07	GTATAATCCAAAGATGGTCAAGG	aTATAATCttAAGATGGTCAAGG	3mis	0.28	0.28	30833658	3
HPRT_E6-08	GTATAATCCAAAGATGGTCAAGG	aTATAATCCtAAGATGtTCATGG	3mis	0.03	0.04	30833658	3
HPRT_E6-12	GTATAATCCAAAGATGGTCAAGG	GTAgAATCCAtAGATGGaCAGGG	3mis	0.06	0.07	30833658	3
HPRT_E6-16	GTATAATCCAAAGATGGTCAAGG	aTgTAtTCCAAAGATGGTCAGGG	3mis	1.74	0.41	30833658	3
HPRT_E6-20	GTATAATCCAAAGATGGTCAAGG	tTATAATCCAAAGAaGGcCAAGG	3mis	0.08	0.05	30833658	3
HPRT_E6-24	GTATAATCCAAAGATGGTCAAGG	cTATAATCtAAAaATGGTCAAGG	3mis	0.05	0.06	30833658	3
HPRT_E6-27	GTATAATCCAAAGATGGTCAAGG	aTATAATgCAAAGcTGGTCACGG	3mis	0	0	30833658	3
HPRT_E6-29	GTATAATCCAAAGATGGTCAAGG	GTATAATCCAAAGgTGGcCtAGG	3mis	0.03	0.04	30833658	3
HPRT_E6-41	GTATAATCCAAAGATGGTCAAGG	GaATAAgCCAAAGATGGTCAGTG	3mis	0	0	30833658	3
HPRT_E6-52	GTATAATCCAAAGATGGTCAAGG	GTATttTCCAAcGATGGTCATGG	3mis	0.06	0.01	30833658	3
HPRT_E6-81	GTATAATCCAAAGATGGTCAAGG	GTATAAgCCAAAGcaGGTCACGG	3mis	0.08	0.08	30833658	3
HPRT_E6-09	GTATAATCCAAAGATGGTCAAGG	GTATtATCCAAAGATGacCAGAG	4mis	0.06	0.04	30833658	4
HPRT_E6-10	GTATAATCCAAAGATGGTCAAGG	aTAcAATCCAAAGtTGGTCtGGG	4mis	0.12	0.13	30833658	4
HPRT_E6-14	GTATAATCCAAAGATGGTCAAGG	GTAcAATCaAAAGATGaaCAAGG	4mis	0.17	0.15	30833658	4
HPRT_E6-18	GTATAATCCAAAGATGGTCAAGG	GTATAAcCCAAAGAaaGTaATGG	4mis	0.39	0.36	30833658	4
HPRT_E6-23	GTATAATCCAAAGATGGTCAAGG	aTAgAtTCCAAAGATGGaCATGG	4mis	0.08	0.07	30833658	4
HPRT_E6-25	GTATAATCCAAAGATGGTCAAGG	GTATAtTagAAAGATGGTCATGA	4mis	0	0	30833658	4
HPRT_E6-26	GTATAATCCAAAGATGGTCAAGG	GgATAATCaAAAGATGGaCtTGG	4mis	0.07	0.04	30833658	4
HPRT_E6-30	GTATAATCCAAAGATGGTCAAGG	aTATAATCCAtAGAaGGTCAAGA	4mis	0.04	0.03	30833658	4
HPRT_E6-32	GTATAATCCAAAGATGGTCAAGG	GgATAATCCAAAGATGGTgcAAG	4mis	0.07	0.05	30833658	4
HPRT_E6-33	GTATAATCCAAAGATGGTCAAGG	aTATAAaCCAAAGATcGTtAAGG	4mis	0.07	0.08	30833658	4
HPRT_E6-02	GTATAATCCAAAGATGGTCAAGG	GTATAcatCcAAGATGGcCAGGG	5mis	0.01	0.01	30833658	5
HPRT_E6-15	GTATAATCCAAAGATGGTCAAGG	aTATtATCCAAAGATGGagtTGG	5mis	0.07	0.11	30833658	5
HPRT_E6-17	GTATAATCCAAAGATGGTCAAGG	aagTAATCCAAAGATaGTCtTGG	5mis	0.08	0.1	30833658	5
HPRT_E6-28	GTATAATCCAAAGATGGTCAAGG	aTAcAATCCAAAGATatTCtAGG	5mis	0.2	0.27	30833658	5
HPRT_E6-35	GTATAATCCAAAGATGGTCAAGG	tTATAgTCCAAAGgaaGTCAGGG	5mis	0.05	0.02	30833658	5
HPRT_E6-37	GTATAATCCAAAGATGGTCAAGG	aTATAtaCCAAAGgTaGTCATGG	5mis	0.07	0.07	30833658	5
HPRT_E6-38	GTATAATCCAAAGATGGTCAAGG	aggagATCCAAAGATGGTCAAGG	5mis	0.89	0.06	30833658	5
HPRT_E6-39	GTATAATCCAAAGATGGTCAAGG	acATAgTCCAAAtATGGaCAGGG	5mis	0.12	0.11	30833658	5
HPRT_E6-36	GTATAATCCAAAGATGGTCAAGG	tatTtATCCAAAGATGGTCtAGA	6mis	0.03	0.05	30833658	6
HPRT_E6-34	GTATAATCCAAAGATGGTCAAGG	tctcccTCCAAAGAaGGTCACGG	7mis	0.54	0.63	30833658	7
HPRT_E6-31	GTATAATCCAAAGATGGTCAAGG	GatatAatacAAGATGGaCAAGG	9mis	0	0	30833658	9
HPRT_E6-03	GTATAATCCAAAGATGGTCAAGG	GTATtA-CCAAAGATGGTCtGGG	mix	0.01	0.03	30833658	4
HPRT_E6-04	GTATAATCCAAAGATGGTCAAGG	GTATAATC-AAAGATGGcCcTGG	mix	0	0	30833658	4
HPRT_E6-05	GTATAATCCAAAGATGGTCAAGG	GTATtAT-CAAAaATGGTCAAGG	mix	0	0	30833658	4
HPRT_E6-06	GTATAATCCAAAGATGGTCAAGG	aTATAA-CCAAAGATGtTCACAG	mix	0.44	0.59	30833658	5
HPRT_E6-13	GTATAATCCAAAGATGGTCAAGG	GTATtA-CCAAAGATGGTCATGG	mix	0.29	0.05	30833658	3
HPRT_E6-22	GTATAATCCAAAGATGGTCAAGG	GTATAAT--AAAGATGGTCAAGG	mix	0	0	30833658	4
HPRT_E6-on	GTATAATCCAAAGATGGTCAAGG	GTATAATCCAAAGATGGTCAAGG	On	29.25	0.05	30833658	0
HPRT_E8-on	GAAGTATTCATTATAGTCAAGGG	GAAGTATTCATTATAGTCAAGGG	On	27.31	0.05	30833658	0
HPRT_E8-2	GAAGTATTCATTATAGTCAAGGG	GAAGcATTCATTATAGTCAAAGG	1mis	0.58	0.09	30833658	1
HPRT_E8-3	GAAGTATTCATTATAGTCAAGGG	GAAGaATTCATTATAGaCAATGG	2mis	0.02	0.05	30833658	2
HPRT_E8-5	GAAGTATTCATTATAGTCAAGGG	GAAGTtaATTCATTATAGaCAATGG	1mis	0.11	0.1	30833658	1
HPRT_E8-7	GAAGTATTCATTATAGTCAAGGG	GAAGTAT-CcTTATAGTCAgAAG	mix	0.11	0.07	30833658	5
HPRT_E8-8	GAAGTATTCATTATAGTCAAGGG	GAAGTAT-CATTATAGTCttGGG	mix	0.05	0.08	30833658	4
HPRT_E8-9	GAAGTATTCATTATAGTCAAGGG	GcAGTATTCATaATAGTCAAAAG	3mis	0.09	0.06	30833658	3
HPRT_E8-11	GAAGTATTCATTATAGTCAAGGG	GAAtTATTCATcATAGcCAAAGG	3mis	0.09	0.09	30833658	3
HPRT_E8-12	GAAGTATTCATTATAGTCAAGGG	tAAGTAaTCATTATAGTCAgATG	4mis	0.05	0.05	30833658	4
HPRT_E8-13	GAAGTATTCATTATAGTCAAGGG	atAGTATTCATTATAGTaAcAGG	4mis	0.05	0.06	30833658	4
HPRT_E8-14	GAAGTATTCATTATAGTCAAGGG	aAAaTATcCATTATAGTCttACG	6mis	0.48	0.67	30833658	6
HPRT_E8-15	GAAGTATTCATTATAGTCAAGGG	GAAcTATTCATTATtaTCAACGG	3mis	0.07	0.09	30833658	3
HPRT_E8-16	GAAGTATTCATTATAGTCAAGGG	GttGTATTCATTATAGTCAAGAG	3mis	0.09	0.08	30833658	3
HPRT_E8-17	GAAGTATTCATTATAGTCAAGGG	atAGTATTCATTATAGTaAcAGG	4mis	0.05	0.05	30833658	4
HPRT_E8-18	GAAGTATTCATTATAGTCAAGGG	agAGTATcCAccATAGTCAAGGG	5mis	0.1	0.14	30833658	5
HPRT_E8-19	GAAGTATTCATTATAGTCAAGGG	GAAGTAcatcTTATAaTCAATGG	5mis	0.03	0.06	30833658	5
HPRT_E8-20	GAAGTATTCATTATAGTCAAGGG	aAtGTATTCATTATAGgCAAGAG	4mis	0.04	0.04	30833658	4
