## Supplementary Table for "BEdeepon: an in silico tool for prediction of base editor efficiencies and outcomes": Supplementary Table 12. The sequences of oligonucleotides.xlsx

### Sheet: Sheet1
Supplementary Table 13. The sequences of oligonucleotides
Name	Sequence	Description
BSD-AvrII-F	GGCCTAGGCTTTTGCAAAAAGCTCCCGGGAGCTTGGATAATGGCCAAGCCTTTGTCTCA	Plasmid construction
BSD-BstBI-R	GGTTCGAAGAATTCTTAGCCCTCCCACA
Gibson-SV40-F	CTGTGGAATGTGTGTCAGTTAG
Gibson-SV40-R	TCCCATCACAAAGCTCTGAC
Gibson-ABE/BE4-F	GTCAGAGCTTTGTGATGGGAATTCGGGCCAGATATACGCGTTGACA
Gibson-ABE/BE4-R	ACTGACACACATTCCACAGCGGTATCGAGCCCCAGCTGGTTC
mU6-test-F	GGAAACTCACCCTAACTGTAAAGT	Primers to amplify the synthetic target sequences on Lentiviral vector
eGFP-test-R	GAACTTCAGGGTCAGCTTGC	Primers to amplify the synthetic target sequences on Lentiviral vector
Deep-seq-library-F	AATGATACGGCGACCACCGAGATCT GCACAAAAGGAAACTCACCCTAAC	Primers to amplify the synthetic targets for deep sequencing
Deep-seq-library-R1	CAAGCAGAAGACGGCATACGAGAT ATCACG GTGACTGGAGTTCAGACGTGTGCTCTTCCGATCT gctgaacttgtggccgttta	Primers to amplify the synthetic targets for deep sequencing
Deep-seq-library-R2	CAAGCAGAAGACGGCATACGAGAT CGATGT GTGACTGGAGTTCAGACGTGTGCTCTTCCGATCT gctgaacttgtggccgttta	Primers to amplify the synthetic targets for deep sequencing
Deep-seq-library-R3	CAAGCAGAAGACGGCATACGAGAT TTAGGC GTGACTGGAGTTCAGACGTGTGCTCTTCCGATCT gctgaacttgtggccgttta	Primers to amplify the synthetic targets for deep sequencing
Deep-seq-library-R4	CAAGCAGAAGACGGCATACGAGAT TGACCA GTGACTGGAGTTCAGACGTGTGCTCTTCCGATCT gctgaacttgtggccgttta	Primers to amplify the synthetic targets for deep sequencing
Illumina sequence primer	AATTGTGTGTTTTGAGACTATAAATATGCATGCGAGAAAAGCCTTGTTT	Illumina sequencing primer
g1-F	gcgagaaaagccttgttt ACCCAGGGGTAGAAATGGAG gttttagagctagaaatagc	Oligonucleotide pairs for construction of off-target site expression plasmid on Lentiviral vector
g1-R	tcctcgcccttgctcaccaCTCCATTTCTACCCCTGGGTccatggtggcaaaaaagcac	Oligonucleotide pairs for construction of off-target site expression plasmid on Lentiviral vector
g2-F	gcgagaaaagccttgttt GAGTGAGCAGCGTCTTCGAG gttttagagctagaaatagc	Oligonucleotide pairs for construction of off-target site expression plasmid on Lentiviral vector
g2-R	cctcgcccttgctcacC CCTCTCGAAGACGCTGCTCACTC catggtggcaaaaaagcac	Oligonucleotide pairs for construction of off-target site expression plasmid on Lentiviral vector
g3-F	gcgagaaaagccttgttt GGTTGAAAATAGGGGGTCCA gttttagagctagaaatagc	Oligonucleotide pairs for construction of off-target site expression plasmid on Lentiviral vector
g3-R	cctcgcccttgctcacC CCCTGGACCCCCTATTTTCAACC catggtggcaaaaaagcac	Oligonucleotide pairs for construction of off-target site expression plasmid on Lentiviral vector
g4-F	gcgagaaaagccttgttt ACAATGCCCACAACCACCAT gttttagagctagaaatagc	Oligonucleotide pairs for construction of off-target site expression plasmid on Lentiviral vector
g4-R	tcctcgcccttgctcacccc ATGGTGGTTGTGGGCATTGTCAT ggtggcaaaaaagcac	Oligonucleotide pairs for construction of off-target site expression plasmid on Lentiviral vector
g5-F	gcgagaaaagccttgttt GCTTCACGAGCCCTGGCCTG gttttagagctagaaatagc	Oligonucleotide pairs for construction of off-target site expression plasmid on Lentiviral vector
g5-R	cctcgcccttgctcac CCCCAGGCCAGGGCTCGTGAAGC ggtggcaaaaaagcaccgac	Oligonucleotide pairs for construction of off-target site expression plasmid on Lentiviral vector
g6-F	gcgagaaaagccttgttt GATGAACGGCAGGGGCACCG gttttagagctagaaatagc	Oligonucleotide pairs for construction of off-target site expression plasmid on Lentiviral vector
g6-R	cctcgcccttgctcac CCGCGGTGCCCCTGCCGTTCATC ggtggcaaaaaagcaccgac	Oligonucleotide pairs for construction of off-target site expression plasmid on Lentiviral vector
g7-F	gcgagaaaagccttgttt GGCCCACGTGGCTGCTCTGG gttttagagctagaaatagc	Oligonucleotide pairs for construction of off-target site expression plasmid on Lentiviral vector
g7-R	cctcgcccttgctcac CCCCCAGAGCAGCCACGTGGGCC ggtggcaaaaaagcaccgac	Oligonucleotide pairs for construction of off-target site expression plasmid on Lentiviral vector
endo_NGS_F1	ACACTCTTTCCCTACACGACGCTCTTCCGATCTNNNNtagaccgctgaacttttccc	First round primers for NGS
endo_NGS_F2	ACACTCTTTCCCTACACGACGCTCTTCCGATCTNNNNctgatctatcaaacactgggtc	First round primers for NGS
endo_NGS_F3	ACACTCTTTCCCTACACGACGCTCTTCCGATCTNNNNctctatccacctggaatgag	First round primers for NGS
endo_NGS_F4	ACACTCTTTCCCTACACGACGCTCTTCCGATCTNNNNtcaagatggctgacaaaggc	First round primers for NGS
endo_NGS_F5	ACACTCTTTCCCTACACGACGCTCTTCCGATCTNNNNcgtctccatctacagcacg	First round primers for NGS
endo_NGS_F6	ACACTCTTTCCCTACACGACGCTCTTCCGATCTNNNNtgctaccgagtgtggctac	First round primers for NGS
endo_NGS_F7	ACACTCTTTCCCTACACGACGCTCTTCCGATCTNNNNgagctcgtgttccccga	First round primers for NGS
endo_NGS_F8	ACACTCTTTCCCTACACGACGCTCTTCCGATCTNNNNtgcacagcagctctgtga	First round primers for NGS
endo_NGS_F9	ACACTCTTTCCCTACACGACGCTCTTCCGATCTNNNNaacgcccatgcaattagtc	First round primers for NGS
endo_NGS_F10	ACACTCTTTCCCTACACGACGCTCTTCCGATCTNNNNcaggttagctggtaagagga	First round primers for NGS
endo_NGS_F11	ACACTCTTTCCCTACACGACGCTCTTCCGATCTNNNNggggatgcagctcgttac	First round primers for NGS
endo_NGS_F12	ACACTCTTTCCCTACACGACGCTCTTCCGATCTNNNNcctagcacagtgcgtgg	First round primers for NGS
endo_NGS_F13	ACACTCTTTCCCTACACGACGCTCTTCCGATCTNNNNcactttaggccctgtgggag	First round primers for NGS
endo_NGS_F14	ACACTCTTTCCCTACACGACGCTCTTCCGATCTNNNNtggtcaacatgtacattgcc	First round primers for NGS
endo_NGS_F15	ACACTCTTTCCCTACACGACGCTCTTCCGATCTNNNNagatggacgccctgaag	First round primers for NGS
endo_NGS_F16	ACACTCTTTCCCTACACGACGCTCTTCCGATCTNNNNgaaggccgaagcggagc	First round primers for NGS
endo_NGS_F17	ACACTCTTTCCCTACACGACGCTCTTCCGATCTNNNNcaggaggcaataacagatgg	First round primers for NGS
endo_NGS_F18	ACACTCTTTCCCTACACGACGCTCTTCCGATCTNNNNcttgactagactgcagcga	First round primers for NGS
endo_NGS_F19	ACACTCTTTCCCTACACGACGCTCTTCCGATCTNNNNgaagagtagctcgccga	First round primers for NGS
endo_NGS_F20	ACACTCTTTCCCTACACGACGCTCTTCCGATCTNNNNtccagaaaatcagttcgagga	First round primers for NGS
endo_NGS_F21	ACACTCTTTCCCTACACGACGCTCTTCCGATCTNNNNctgctgatgctctagcttag	First round primers for NGS
endo_NGS_F22	ACACTCTTTCCCTACACGACGCTCTTCCGATCTNNNNctttgctggggctagaggag	First round primers for NGS
endo_NGS_F23	ACACTCTTTCCCTACACGACGCTCTTCCGATCTNNNNcagctcagcctgagtgttga	First round primers for NGS
endo_NGS_F24	ACACTCTTTCCCTACACGACGCTCTTCCGATCTNNNNgggcaagtgagagaattggag	First round primers for NGS
endo_NGS_F25	ACACTCTTTCCCTACACGACGCTCTTCCGATCTNNNNatcagttgtgggggatggtg	First round primers for NGS
endo_NGS_F26	ACACTCTTTCCCTACACGACGCTCTTCCGATCTNNNNtcggagcagtcgagtggaaa	First round primers for NGS
endo_NGS_F27	ACACTCTTTCCCTACACGACGCTCTTCCGATCTNNNNtcaggccgctagaatggacc	First round primers for NGS
endo_NGS_F28	ACACTCTTTCCCTACACGACGCTCTTCCGATCTNNNNtgcctgtagctgccaatgac	First round primers for NGS
endo_NGS_F29	ACACTCTTTCCCTACACGACGCTCTTCCGATCTNNNNtgtcaggcagcagagctc	First round primers for NGS
endo_NGS_F30	ACACTCTTTCCCTACACGACGCTCTTCCGATCTNNNNattaagggatggtgcttggaa	First round primers for NGS
endo_NGS_F31	ACACTCTTTCCCTACACGACGCTCTTCCGATCTNNNNcagctcttaagtggaagcca	First round primers for NGS
endo_NGS_F32	ACACTCTTTCCCTACACGACGCTCTTCCGATCTNNNNtcaacaacaggggaataggaca	First round primers for NGS
endo_NGS_F33	ACACTCTTTCCCTACACGACGCTCTTCCGATCTNNNNgaccacccaagaagggcata	First round primers for NGS
endo_NGS_F34	ACACTCTTTCCCTACACGACGCTCTTCCGATCTNNNNctgctgtcttccaccctatc	First round primers for NGS
endo_NGS_F35	ACACTCTTTCCCTACACGACGCTCTTCCGATCTNNNNtgaatggattccttggaaacaatga	First round primers for NGS
endo_NGS_F36	ACACTCTTTCCCTACACGACGCTCTTCCGATCTNNNNtgtgggctgcctagaaagg	First round primers for NGS
endo_NGS_F37	ACACTCTTTCCCTACACGACGCTCTTCCGATCTNNNNgaacccaggtagccagagac	First round primers for NGS
endo_NGS_F38	ACACTCTTTCCCTACACGACGCTCTTCCGATCTNNNNacgtaggaattttggtgggaca	First round primers for NGS
endo_NGS_F39	ACACTCTTTCCCTACACGACGCTCTTCCGATCTNNNNagagactgattgcgtggagt	First round primers for NGS
endo_NGS_F40	ACACTCTTTCCCTACACGACGCTCTTCCGATCTNNNNccgacagccagtggttaagt	First round primers for NGS
endo_NGS_F41	ACACTCTTTCCCTACACGACGCTCTTCCGATCTNNNNgatgccctccatcttctccg	First round primers for NGS
endo_NGS_F42	ACACTCTTTCCCTACACGACGCTCTTCCGATCTNNNNccctaaaccacctgcagagg	First round primers for NGS
endo_NGS_F43	ACACTCTTTCCCTACACGACGCTCTTCCGATCTNNNNgggaggtggagagaggatgt	First round primers for NGS
endo_NGS_F44	ACACTCTTTCCCTACACGACGCTCTTCCGATCTNNNNcctgcacgagacattgctgg	First round primers for NGS
endo_NGS_F45	ACACTCTTTCCCTACACGACGCTCTTCCGATCTNNNNccctgttcctaaagcccacc	First round primers for NGS
endo_NGS_F46	ACACTCTTTCCCTACACGACGCTCTTCCGATCT NNNNccctccactattactctgcatca	First round primers for NGS
endo_NGS_F47	ACACTCTTTCCCTACACGACGCTCTTCCGATCTNNNNgcattacctgggagcctgtt	First round primers for NGS
endo_NGS_F48	ACACTCTTTCCCTACACGACGCTCTTCCGATCTNNNN tgtgcatgtgcctggct	First round primers for NGS
endo_NGS_F49	ACACTCTTTCCCTACACGACGCTCTTCCGATCTNNNN gctttaccatagagtccttggt	First round primers for NGS
endo_NGS_F50	ACACTCTTTCCCTACACGACGCTCTTCCGATCTNNNN gataaagacgctgggagattg	First round primers for NGS
endo_NGS_F51	ACACTCTTTCCCTACACGACGCTCTTCCGATCTNNNN atgttccaatcagtacgcag	First round primers for NGS
endo_NGS_R1	ACTGGAGTTCAGACGTGTGCTCTTCCGATCTCTGAGAGCAGGGACCACATC	First round primers for NGS
endo_NGS_R2	ACTGGAGTTCAGACGTGTGCTCTTCCGATCTTCACTTCAGCCCAGGAGTAT	First round primers for NGS
endo_NGS_R3	ACTGGAGTTCAGACGTGTGCTCTTCCGATCTCCAGATACCAGCAATCCAGC	First round primers for NGS
endo_NGS_R4	ACTGGAGTTCAGACGTGTGCTCTTCCGATCTTTCAACCCGAACGGAGACA	First round primers for NGS
endo_NGS_R5	ACTGGAGTTCAGACGTGTGCTCTTCCGATCTGTGGCGCTGGGACAGAG	First round primers for NGS
endo_NGS_R6	ACTGGAGTTCAGACGTGTGCTCTTCCGATCTAGAGCCGAAGATGAGCAG	First round primers for NGS
endo_NGS_R7	ACTGGAGTTCAGACGTGTGCTCTTCCGATCTCACAGCGTGGACACTCAC	First round primers for NGS
endo_NGS_R8	ACTGGAGTTCAGACGTGTGCTCTTCCGATCTCACTCAGGCTGAGCTGAG	First round primers for NGS
endo_NGS_R9	ACTGGAGTTCAGACGTGTGCTCTTCCGATCTACCAGTATCCCGGTGCAG	First round primers for NGS
endo_NGS_R10	ACTGGAGTTCAGACGTGTGCTCTTCCGATCTAAATTGCTGGTTTTCACTCAAG	First round primers for NGS
endo_NGS_R11	ACTGGAGTTCAGACGTGTGCTCTTCCGATCTGCTCCGCTTCGGCCTTC	First round primers for NGS
endo_NGS_R12	ACTGGAGTTCAGACGTGTGCTCTTCCGATCTCAGCGCGTAGAACATGC	First round primers for NGS
endo_NGS_R13	ACTGGAGTTCAGACGTGTGCTCTTCCGATCTGTGCATCCTAGCTCCTCTAG	First round primers for NGS
endo_NGS_R14	ACTGGAGTTCAGACGTGTGCTCTTCCGATCTTGGCTCAGACAGGGCATC	First round primers for NGS
endo_NGS_R15	ACTGGAGTTCAGACGTGTGCTCTTCCGATCTCTTCGGAGAGGCCGCTG	First round primers for NGS
endo_NGS_R16	ACTGGAGTTCAGACGTGTGCTCTTCCGATCTACAAAAGGCAGCAAAGACT	First round primers for NGS
endo_NGS_R17	ACTGGAGTTCAGACGTGTGCTCTTCCGATCTCAACATACCCACTTCTAAGGG	First round primers for NGS
endo_NGS_R18	ACTGGAGTTCAGACGTGTGCTCTTCCGATCTGCACCATCCATTACTGGATC	First round primers for NGS
endo_NGS_R19	ACTGGAGTTCAGACGTGTGCTCTTCCGATCTGCTTACCTTGGCATGGTG	First round primers for NGS
endo_NGS_R20	ACTGGAGTTCAGACGTGTGCTCTTCCGATCTGCAGGGTTACAGGGAATG	First round primers for NGS
endo_NGS_R21	ACTGGAGTTCAGACGTGTGCTCTTCCGATCTTCTGGGAACCAACCTGC	First round primers for NGS
endo_NGS_R22	ACTGGAGTTCAGACGTGTGCTCTTCCGATCTTCAACACTCAGGCTGAGCTG	First round primers for NGS
endo_NGS_R23	ACTGGAGTTCAGACGTGTGCTCTTCCGATCTCTCGTGGGTTTGTGGTTGC	First round primers for NGS
endo_NGS_R24	ACTGGAGTTCAGACGTGTGCTCTTCCGATCTACAAGCCAGGCAATGTTTCT	First round primers for NGS
endo_NGS_R25	ACTGGAGTTCAGACGTGTGCTCTTCCGATCTGGGTCTCTAAGCCTGCCTCT	First round primers for NGS
endo_NGS_R26	ACTGGAGTTCAGACGTGTGCTCTTCCGATCTCAGAGAGTTCCGCTTCCTCG	First round primers for NGS
endo_NGS_R27	ACTGGAGTTCAGACGTGTGCTCTTCCGATCTGGGCAGTTCTCACGACAGG	First round primers for NGS
endo_NGS_R28	ACTGGAGTTCAGACGTGTGCTCTTCCGATCTCTTCAACTCGTCGACTCCCT	First round primers for NGS
endo_NGS_R29	ACTGGAGTTCAGACGTGTGCTCTTCCGATCTGGCGATGGCTTCCTGGTC	First round primers for NGS
endo_NGS_R30	ACTGGAGTTCAGACGTGTGCTCTTCCGATCTATGCTGGTAACTGGTACAGGG	First round primers for NGS
endo_NGS_R31	ACTGGAGTTCAGACGTGTGCTCTTCCGATCTGCGCTCCACCATTTCATAC	First round primers for NGS
endo_NGS_R32	ACTGGAGTTCAGACGTGTGCTCTTCCGATCTTGCAATCATCCACAAGAGCA	First round primers for NGS
endo_NGS_R33	ACTGGAGTTCAGACGTGTGCTCTTCCGATCTAAGCACCTAGCAGTTCTTTCCA	First round primers for NGS
endo_NGS_R34	ACTGGAGTTCAGACGTGTGCTCTTCCGATCTAAGGAGGTCTCTGTCTGTGC	First round primers for NGS
endo_NGS_R35	ACTGGAGTTCAGACGTGTGCTCTTCCGATCTCCAGCCCCATCTGTCAAACT	First round primers for NGS
endo_NGS_R36	ACTGGAGTTCAGACGTGTGCTCTTCCGATCTCCCAGCCAAACTTGTCAACC	First round primers for NGS
endo_NGS_R37	ACTGGAGTTCAGACGTGTGCTCTTCCGATCTTCCTTTCAACCCGAACGGAG	First round primers for NGS
endo_NGS_R38	ACTGGAGTTCAGACGTGTGCTCTTCCGATCTACGTCTCATATGCCCCTTGG	First round primers for NGS
endo_NGS_R39	ACTGGAGTTCAGACGTGTGCTCTTCCGATCT CACTCCAGCCTAGGCAACAA	First round primers for NGS
endo_NGS_R40	ACTGGAGTTCAGACGTGTGCTCTTCCGATCT GCTTTTCACCGACTGCACAG	First round primers for NGS
endo_NGS_R41	ACTGGAGTTCAGACGTGTGCTCTTCCGATCT AGGTTTGCATAGACCTGCCC	First round primers for NGS
endo_NGS_R42	ACTGGAGTTCAGACGTGTGCTCTTCCGATCT CAGCCCCAGCCACATTCTAT	First round primers for NGS
endo_NGS_R43	ACTGGAGTTCAGACGTGTGCTCTTCCGATCT TCCTGAGGTCTAGGAACCCG	First round primers for NGS
endo_NGS_R44	ACTGGAGTTCAGACGTGTGCTCTTCCGATCT GGCTGAGGTTGGAGAGCAG	First round primers for NGS
endo_NGS_R45	ACTGGAGTTCAGACGTGTGCTCTTCCGATCT ACTGGTTCTGTTTGTGGCCA	First round primers for NGS
endo_NGS_R46	ACTGGAGTTCAGACGTGTGCTCTTCCGATCT GCACTCAGCTAGACTTAACTCCC	First round primers for NGS
endo_NGS_R47	ACTGGAGTTCAGACGTGTGCTCTTCCGATCT AACTTCAGCGGGCATCAGAA	First round primers for NGS
endo_NGS_R48	ACTGGAGTTCAGACGTGTGCTCTTCCGATCT CGGAGCGGTTCCTCGGA	First round primers for NGS
endo_NGS_R49	ACTGGAGTTCAGACGTGTGCTCTTCCGATCT TCGGGGAACACGAGCTC	First round primers for NGS
endo_NGS_R50	ACTGGAGTTCAGACGTGTGCTCTTCCGATCT CCCAGGTGCTGACGTAG	First round primers for NGS
endo_NGS_R51	ACTGGAGTTCAGACGTGTGCTCTTCCGATCT GCCATGCCGACCAAAGC	First round primers for NGS
