## Supplementary Table for "BEdeepon: an in silico tool for prediction of base editor efficiencies and outcomes": Supplementary Table 13. Benchmarking scores of four models.xlsx

### Sheet: CBE_all_outcomes
model	base	author	mean pearson	mean spearman	spearman	pearson
behive	CBE	arbab	0.724736	0.736605	0.865465	0.794807
behive	CBE	song	0.863323	0.859848	0.795016	0.863068
behive	CBE	marquart	0.858027	0.793039	0.857694	0.872679
behive	CBE	zcd	0.396783	0.5143	0.696436	0.486823
deepCBE	CBE	arbab	0.977145	0.80852	0.750511	0.967144
deepCBE	CBE	song	0.99454	0.914804	0.856358	0.989797
deepCBE	CBE	marquart	0.919725	0.822563	0.82597	0.941279
deepCBE	CBE	zcd	0.53926	0.653367	0.827607	0.654405
bedict	CBE	arbab	0.964751	0.618131	0.603513	0.956635
bedict	CBE	song	0.991448	0.704028	0.627192	0.981605
bedict	CBE	marquart	0.923011	0.838258	0.857352	0.938762
bedict	CBE	zcd	0.501146	0.497109	0.668994	0.604147
bedeepon	CBE	arbab	0.97637	0.833291	0.837747	0.964247
bedeepon	CBE	song	0.990016	0.872242	0.77371	0.986149
bedeepon	CBE	marquart	0.932544	0.732549	0.878328	0.933032
bedeepon	CBE	zcd	0.533815	0.688301	0.863306	0.632551

### Sheet: CBE_edited_outcomes
model	base	author	mean pearson	mean spearman	spearman	pearson
behive	CBE	arbab	0.875293	0.776746	0.815356	0.925325
behive	CBE	song	0.800895	0.731025	0.841956	0.839121
behive	CBE	marquart	0.706341	0.652869	0.720024	0.664246
behive	CBE	zcd	0.689067	0.683902	0.685296	0.617978
deepCBE	CBE	arbab	0.744481	0.656187	0.617928	0.806644
deepCBE	CBE	song	0.845827	0.793512	0.898961	0.951061
deepCBE	CBE	marquart	0.691524	0.62195	0.595131	0.654242
deepCBE	CBE	zcd	0.382084	0.383952	0.790839	0.711465
bedict	CBE	arbab	0.315043	0.297893	0.38386	0.54594
bedict	CBE	song	0.255742	0.267099	0.522723	0.635735
bedict	CBE	marquart	0.719179	0.660946	0.737352	0.7621
bedict	CBE	zcd	0.451112	0.395866	0.642283	0.745899
bedeepon	CBE	arbab	0.892754	0.816323	0.748792	0.78353
bedeepon	CBE	song	0.664601	0.708692	0.786102	0.845593
bedeepon	CBE	marquart	0.621755	0.463587	0.794735	0.776968
bedeepon	CBE	zcd	0.902931	0.816323	0.928606	0.949867

### Sheet: ABE_all_outcomes
model	base	author	mean pearson	mean spearman	spearman	pearson
behive	ABE	arbab	0.666262	0.754667	0.826362	0.705855
behive	ABE	song	0.858432	0.848259	0.824137	0.876476
behive	ABE	marquart	0.670134	0.680208	0.830335	0.743412
behive	ABE	zcd	0.681103	0.726221	0.685071	0.68183
deepABE	ABE	arbab	0.853319	0.78992	0.785316	0.867055
deepABE	ABE	song	0.946268	0.913578	0.861614	0.932152
deepABE	ABE	marquart	0.755245	0.746343	0.876559	0.837952
deepABE	ABE	zcd	0.792305	0.763813	0.831538	0.825508
bedict	ABE	arbab	0.973968	0.779379	0.748322	0.962506
bedict	ABE	song	0.948935	0.872735	0.790544	0.93759
bedict	ABE	marquart	0.785045	0.765577	0.869823	0.856008
bedict	ABE	zcd	0.760978	0.742962	0.826688	0.806966
bedeepon	ABE	arbab	0.95648	0.772981	0.737279	0.955833
bedeepon	ABE	song	0.942541	0.847658	0.724696	0.936981
bedeepon	ABE	marquart	0.760257	0.729311	0.775104	0.827689
bedeepon	ABE	zcd	0.816581	0.796823	0.841614	0.890838

### Sheet: ABE_edited_outcomes
model	base	author	mean pearson	mean spearman	spearman	pearson
behive	ABE	arbab	0.835457	0.73153	0.782624	0.915375
behive	ABE	song	0.800987	0.756639	0.899433	0.929953
behive	ABE	marquart	0.750923	0.728047	0.83561	0.80867
behive	ABE	zcd	0.759376	0.669601	0.581745	0.458704
deepABE	ABE	arbab	0.780422	0.68967	0.70984	0.857082
deepABE	ABE	song	0.853904	0.801533	0.942385	0.963926
deepABE	ABE	marquart	0.771158	0.756113	0.831908	0.838821
deepABE	ABE	zcd	0.755843	0.687658	0.837081	0.845744
bedict	ABE	arbab	0.705092	0.624408	0.666794	0.814067
bedict	ABE	song	0.713145	0.677368	0.864396	0.901262
bedict	ABE	marquart	0.729823	0.713076	0.828718	0.82335
bedict	ABE	zcd	0.755843	0.687658	0.837081	0.845744
bedeepon	ABE	arbab	0.859191	0.7615	0.80894	0.931043
bedeepon	ABE	song	0.847775	0.808178	0.850304	0.933128
bedeepon	ABE	marquart	0.856364	0.680951	0.692908	0.910165
bedeepon	ABE	zcd	0.876083	0.747823	0.882244	0.907569
