## Supplementary Table for "BEdeepon: an in silico tool for prediction of base editor efficiencies and outcomes": table name.xlsx

### Sheet: Sheet1
	name
	Supplementary Table 1.The efficiencies of base editors in 293T and Hela cell lines.xlsx
	Supplementary Table 2. The outcomes dataset of 60,615 gRNAs for ABE in HEK293T cells.csv
	Supplementary Table 3. The outcomes dataset of 73,303 gRNAs for CBE in HEK293T cells.csv
	Supplementary Table 4. The outcomes dataset of 58,445 gRNAs for ABE in HeLa cells.csv
	Supplementary table 5. The editing efficiency and outcomes of endogenous loci in iPSCs..xlsx
	Supplementary Table 6. The outcomes dataset of 56,529 gRNAs for CBE in HeLa cells.csv
	Supplementary Table 7. The designed off-target oligonucleotide library for ABE and CBE.xlsx
	Supplementary Table 8. The efficiency dataset of mutation targets for ABE.xlsx
	Supplementary Table 9. The efficiency dataset of mutation targets for CBE.xlsx
	Supplementary Table 10. The third-party off target datasets of ABE.xlsx
	Supplementary Table 11. The third-party off target datasets of CBE.xlsx
	Supplementary Table 12. The sequences of oligonucleotides.xlsx
